# Promoting axon regeneration by enhancing the non-coding function of the injury-responsive coding gene *Gpr151*

**DOI:** 10.1101/2021.02.19.431965

**Authors:** Bohm Lee, Jinyoung Lee, Yewon Jeon, Eunsoo Jang, Yeonsoo Oh, Hyemin Kim, Minjae Kwon, Jung Eun Shin, Yongcheol Cho

**Affiliations:** Department of Life Sciences, Korea University, Seoul 02841, Republic of Korea; Department of Molecular Neuroscience Dong-A University College of Medicine, Busan 49201, Republic of Korea; Department of Translational Biomedical Sciences, Graduate School of Dong-A University, Busan 49201, Republic of Korea

**Keywords:** 5’UTR, axotomy, axon regeneration, RNA-binding protein, translation, *GPR151*, single-exon gene, CSDE1, dorsal root ganglion, *RiboTag*

## Abstract

Gene expression profiling in response to nerve injury has been mainly focused on protein functions of coding genes to understand mechanisms of axon regeneration and to identify targets of potential therapeutics for nerve repair. However, the protein functions of several highly injury-induced genes including *Gpr151* for regulating the regenerative ability remain unclear. Here we present an alternative approach focused on non-coding functions of the coding genes, which led to the identification of the non-coding function of *Gpr151* RNA interacting with RNA- binding proteins such as CSDE1. *Gpr151* promotes axon regeneration by the function of its 5’- untranslated region (5’UTR) and expression of an engineered form of the 5’UTR improves regenerative capacity in vitro and in vivo in both sciatic nerve and optic nerve injury models. Our data suggest that searching injury-induced coding genes potentially functioning by their non- coding regions is required for the RNA-based gene therapy for improving axon regeneration.
