## Supplementary information 3 for "Promoting axon regeneration by enhancing the non-coding function of the injury-responsive coding gene *Gpr151*"

### Sheet: Red
ENST	Gene	c1	c2	u1	u2	logFC	logCPM	LR	PValue	FDR					Term	Count	%	PValue	Genes	List Total	Pop Hits	Pop Total	Fold Enrichment
ENSMUST00000164600	Prg4	32	41	0	0	-5.99192	4.98551	17.7235	2.55448e-05	0.503982			KEGG_PATHWAY	mmu04014	Ras signaling pathway	8	3.36134	0.0115445	CSF1R, GNG10, FGF9, INSR, PLA2G4C, PDGFA, RASAL2, RASGRP1	84	229	7691	3.19859
ENSMUST00000227876	Vmn1r51	47	25	0	0	-5.74188	4.7991	13.7073	0.000213617	0.851608			KEGG_PATHWAY	mmu04068	FoxO signaling pathway	5	2.10084	0.0564395	PLK4, GADD45B, INSR, SGK1, MAPK13	84	134	7691	3.4164
ENSMUST00000183827	Pbx2	55	11	0	0	-5.55477	4.55968	9.70883	0.00183385	0.851608			KEGG_PATHWAY	mmu04015	Rap1 signaling pathway	6	2.52101	0.080955	GNAO1, CSF1R, FGF9, INSR, PDGFA, MAPK13	84	214	7691	2.56709
ENSMUST00000162159	Lrrc9	39	22	0	0	-5.53605	4.66686	11.7242	0.000616931	0.851608			KEGG_PATHWAY	mmu02010	ABC transporters	3	1.2605	0.0878211	ABCC5, ABCC6, ABCC12	84	46	7691	5.97127
ENSMUST00000021592	Cdca7l	16	33	0	0	-5.50684	4.69176	11.5798	0.000666714	0.851608
ENSMUST00000069808	Nrf1	47	14	0	0	-5.44679	4.54687	9.77875	0.00176541	0.851608
ENSMUST00000174204	Vmn1r51	47	14	0	0	-5.4378	4.54687	9.88	0.00167085	0.851608					Term	Count	%	PValue	Genes	List Total	Pop Hits	Pop Total	Fold Enrichment
ENSMUST00000129249	Ercc2	16	30	0	0	-5.43133	4.62991	11.746	0.000609727	0.851608			GOTERM_CC_DIRECT	GO:0016020	membrane	90	37.8151	0.0551357	SLC35B2, SYNM, PGAP1, VMN1R51, ATP5G2, SYNE2, ABCC12, SCAMP4, ALCAM, LAMP2, CCRL2, B3GALT1, NPTN, USP30, SLC25A45, CEP55, BORCS5, CALN1, ARRDC4, ACTR2, TMEM150B, TRPC6, ADGRV1, ABCC5, ABCC6, LANCL1, AIP, TMEM40, CYB561A3, NPNT, ANO4, SORCS2, TMPRSS11D, RAP2C, PTP4A3, MAG, ASPH, CLDN14, DNAJC4, MALL, CD47, LY6A, SGK1, NEMP1, HPD, CNTNAP4, CHST3, MACF1, CSF1R, ADCYAP1R1, CALCRL, LRRC19, COX18, SDC2…	218	6998	19662	1.15995
ENSMUST00000050962	Cldn14	24	25	0	0	-5.35398	4.57727	11.3774	0.000743414	0.851608
ENSMUST00000168174	Tbx22	8	33	0	0	-5.35366	4.61773	10.2652	0.00135564	0.851608
ENSMUST00000113601	Ptpa	47	11	0	0	-5.32729	4.47504	9.26948	0.00233004	0.851608
ENSMUST00000109020	Gm14288	16	27	0	0	-5.31778	4.56489	10.6359	0.00110913	0.851608
ENSMUST00000063816	D630039A03Rik	32	19	0	0	-5.27902	4.52147	10.1592	0.00143582	0.851608
ENSMUST00000231979	Mier3	32	19	0	0	-5.26798	4.52147	10.4418	0.00123196	0.851608
ENSMUST00000207075	Olfr1349	32	19	0	0	-5.25431	4.52147	10.7666	0.00103349	0.851608
ENSMUST00000109842	Dlk1	24	22	0	0	-5.23809	4.50888	10.3689	0.00128159	0.851608
ENSMUST00000168269	Il7	24	22	0	0	-5.23789	4.50888	10.4101	0.00125331	0.851608
ENSMUST00000099173	Eif2s2	16	25	0	0	-5.21257	4.49637	10.2779	0.0013463	0.851608
ENSMUST00000023289	Chkb	32	16	0	0	-5.14323	4.44935	9.59593	0.00195009	0.851608
ENSMUST00000073570	Zfp414	39	11	0	0	-5.12225	4.38585	8.42558	0.00369978	0.851608
ENSMUST00000149022	Macf1	24	19	0	0	-5.11307	4.43662	9.42744	0.00213762	0.851608
ENSMUST00000111867	Sufu	24	19	0	0	-5.11285	4.43662	9.44156	0.00212123	0.851608
ENSMUST00000170535	Nrf1	24	19	0	0	-5.10824	4.43662	9.72311	0.00181966	0.851608
ENSMUST00000115595	Ftsj1	24	19	0	0	-5.10731	4.43662	9.77851	0.00176564	0.851608
ENSMUST00000169068	Tex264	24	19	0	0	-5.10643	4.43662	9.83	0.00171689	0.851608
ENSMUST00000167556	Plk4	39	11	0	0	-5.10218	4.38585	8.55303	0.00344948	0.851608
ENSMUST00000225787	Zfp456	39	11	0	0	-5.10069	4.38585	8.56195	0.00343261	0.851608
ENSMUST00000002456	Nt5c1b	16	22	0	0	-5.09046	4.42396	9.70792	0.00183476	0.851608
ENSMUST00000086029	Caln1	16	22	0	0	-5.09018	4.42396	9.69365	0.00184906	0.851608
ENSMUST00000098402	Snrpn	16	22	0	0	-5.08802	4.42396	9.58149	0.00196549	0.851608
ENSMUST00000048502	Eml2	16	22	0	0	-5.08713	4.42396	9.5351	0.0020158	0.851608
ENSMUST00000101237	Bst1	16	22	0	0	-5.08219	4.42396	9.27474	0.00232336	0.851608
ENSMUST00000025500	Slc27a6	39	8	0	0	-5.0432	4.30469	7.41296	0.00647559	0.851608
ENSMUST00000162646	Nckap5	8	25	0	0	-5.04315	4.41139	8.94055	0.00278909	0.851608
ENSMUST00000179118	Dnajc4	32	14	0	0	-5.02839	4.37289	8.50828	0.00353534	0.851608
ENSMUST00000206336	Iglon5	39	8	0	0	-5.02428	4.30469	7.51546	0.00611715	0.851608
ENSMUST00000109060	Gm14399	0	30	0	0	-5.02372	4.47156	7.70672	0.00550156	0.851608
ENSMUST00000230307	Ptp4a3	8	25	0	0	-5.02231	4.41139	8.47188	0.00360678	0.851608
ENSMUST00000034600	Mpzl2	32	14	0	0	-5.01112	4.37289	8.68195	0.00321377	0.851608
ENSMUST00000211738	Gm28710	32	14	0	0	-5.00271	4.37289	8.76119	0.00307707	0.851608
ENSMUST00000145558	Gpsm2	39	8	0	0	-4.99947	4.30469	7.63278	0.00573168	0.851608
ENSMUST00000001599	Klhl10	24	16	0	0	-4.97252	4.36002	8.63458	0.00329841	0.851608
ENSMUST00000103180	Pex10	24	16	0	0	-4.97108	4.36002	8.67638	0.0032236	0.851608
ENSMUST00000106505	Dph5	24	16	0	0	-4.96491	4.36002	8.8502	0.00293057	0.851608
ENSMUST00000035227	Nicn1	16	19	0	0	-4.94696	4.34722	8.766	0.00306899	0.851608
ENSMUST00000134825	Kcne1l	16	19	0	0	-4.94636	4.34722	8.72212	0.00314372	0.851608
ENSMUST00000146261	Cenpo	16	19	0	0	-4.9445	4.34722	8.58553	0.00338845	0.851608
ENSMUST00000232036	Parl	16	19	0	0	-4.94335	4.34722	8.50035	0.00355079	0.851608
ENSMUST00000074913	Lamp2	16	19	0	0	-4.94015	4.34722	8.25889	0.0040553	0.851608
ENSMUST00000072933	Tmem40	16	19	0	0	-4.9387	4.34722	8.14731	0.0043125	0.851608
ENSMUST00000043584	Tubb4b	8	22	0	0	-4.91727	4.3345	8.43366	0.00368337	0.851608
ENSMUST00000118986	Tbx22	8	22	0	0	-4.91523	4.3345	8.39042	0.00377203	0.851608
ENSMUST00000224341	Slc35b2	8	22	0	0	-4.91387	4.3345	8.36174	0.00383204	0.851608
ENSMUST00000014545	Ldhc	8	22	0	0	-4.91249	4.3345	8.33248	0.00389426	0.851608
ENSMUST00000118821	Pramel3	8	22	0	0	-4.91048	4.3345	8.28988	0.00398666	0.851608
ENSMUST00000206526	Olfr1364	32	11	0	0	-4.90915	4.29158	7.50006	0.00616968	0.851608
ENSMUST00000176557	Nptn	8	22	0	0	-4.90395	4.3345	8.15108	0.00430356	0.851608
ENSMUST00000041160	Gng10	8	22	0	0	-4.88205	4.3345	7.68018	0.00558306	0.851608
ENSMUST00000005597	Zfp658	32	11	0	0	-4.87996	4.29158	7.69578	0.005535	0.851608
ENSMUST00000053593	Rap2c	32	11	0	0	-4.87757	4.29158	7.71052	0.00549	0.851608
ENSMUST00000074359	Klk1b5	8	22	0	0	-4.87398	4.3345	7.50388	0.00615661	0.851608
ENSMUST00000170091	Msr1	32	11	0	0	-4.8724	4.29158	7.74179	0.00539574	0.851608
ENSMUST00000118728	Nemp1	32	11	0	0	-4.87138	4.29158	7.74788	0.00537757	0.851608
ENSMUST00000118816	Cox18	32	11	0	0	-4.87035	4.29158	7.75398	0.00535942	0.851608
ENSMUST00000196908	Pdlim5	32	11	0	0	-4.8608	4.29158	7.80911	0.00519835	0.851608
ENSMUST00000065679	Slamf8	24	14	0	0	-4.82772	4.27854	7.58889	0.00587292	0.851608
ENSMUST00000170035	Alcam	0	25	0	0	-4.81952	4.32186	7.34346	0.0067307	0.851608
ENSMUST00000040106	Fam151b	24	14	0	0	-4.81942	4.27854	7.71899	0.0054643	0.851608
ENSMUST00000037218	Rasl10a	24	14	0	0	-4.81675	4.27854	7.75959	0.0053428	0.851608
ENSMUST00000050915	Olfr769	24	14	0	0	-4.81614	4.27854	7.76869	0.00531597	0.851608
ENSMUST00000143349	Caprin1	24	14	0	0	-4.81614	4.27854	7.76869	0.00531597	0.851608
ENSMUST00000167232	Pla2g4c	24	14	0	0	-4.81314	4.27854	7.81353	0.00518565	0.851608
ENSMUST00000220104	Atp2b1	24	14	0	0	-4.81314	4.27854	7.81353	0.00518565	0.851608
ENSMUST00000047560	Dhrs11	24	14	0	0	-4.81122	4.27854	7.84184	0.00510505	0.851608
ENSMUST00000170094	Gm8247	24	14	0	0	-4.8096	4.27854	7.8654	0.00503898	0.851608
ENSMUST00000117878	Uspl1	24	14	0	0	-4.80749	4.27854	7.89598	0.00495447	0.851608
ENSMUST00000110896	Pdgfa	16	16	0	0	-4.78753	4.2656	7.86698	0.00503458	0.851608
ENSMUST00000116551	Trmt112	16	16	0	0	-4.78748	4.2656	7.85277	0.00507429	0.851608
ENSMUST00000003386	Mrpl4	16	16	0	0	-4.78745	4.2656	7.84411	0.00509865	0.851608
ENSMUST00000176750	Cct8	16	16	0	0	-4.78736	4.2656	7.8194	0.00516882	0.851608
ENSMUST00000111572	Pramel6	16	16	0	0	-4.78729	4.2656	7.80177	0.00521951	0.851608
ENSMUST00000140824	Thsd4	16	16	0	0	-4.78729	4.2656	7.80101	0.00522169	0.851608
ENSMUST00000227136	Vmn1r208	16	16	0	0	-4.78712	4.2656	7.75414	0.00535896	0.851608
ENSMUST00000173996	Tmem29	16	16	0	0	-4.78698	4.2656	7.71239	0.00548432	0.851608
ENSMUST00000216107	Olfr951	16	16	0	0	-4.78676	4.2656	7.64993	0.00567746	0.851608
ENSMUST00000108448	Srr	16	16	0	0	-4.78672	4.2656	7.63954	0.00571024	0.851608
ENSMUST00000235069	Srsf7	16	16	0	0	-4.78672	4.2656	7.63954	0.00571024	0.851608
ENSMUST00000163796	Tspan17	16	16	0	0	-4.78668	4.2656	7.62763	0.00574808	0.851608
ENSMUST00000059449	Ces2b	16	16	0	0	-4.78663	4.2656	7.61443	0.0057903	0.851608
ENSMUST00000106523	Eri2	16	16	0	0	-4.78643	4.2656	7.55655	0.00597924	0.851608
ENSMUST00000228428	Vmn1r189	16	16	0	0	-4.78618	4.2656	7.48358	0.0062264	0.851608
ENSMUST00000098140	Olfr1532-ps1	16	16	0	0	-4.78562	4.2656	7.3192	0.00682217	0.851608
ENSMUST00000109869	Psmf1	0	25	0	0	-4.78003	4.32186	6.80669	0.00908171	0.851608
ENSMUST00000237416	Rnf14	0	25	0	0	-4.78003	4.32186	6.80662	0.00908207	0.851608
ENSMUST00000213672	Olfr462	8	19	0	0	-4.76112	4.25273	7.60342	0.00582578	0.851608
ENSMUST00000145883	Ttc3	8	19	0	0	-4.76049	4.25273	7.59066	0.00586716	0.851608
ENSMUST00000220246	Gadd45b	8	19	0	0	-4.76049	4.25273	7.59066	0.00586716	0.851608
ENSMUST00000232017	Top3b	8	19	0	0	-4.75669	4.25273	7.51334	0.00612438	0.851608
ENSMUST00000203607	Klf15	8	19	0	0	-4.75559	4.25273	7.49089	0.0062012	0.851608
ENSMUST00000229101	Cd47	8	19	0	0	-4.74855	4.25273	7.34705	0.0067173	0.851608
ENSMUST00000109724	Cbfa2t2	8	19	0	0	-4.74796	4.25273	7.33489	0.00676286	0.851608
ENSMUST00000113172	Gm7903	8	19	0	0	-4.74562	4.25273	7.28678	0.0069464	0.851608
ENSMUST00000114540	Pnma5	8	19	0	0	-4.73985	4.25273	7.16779	0.0074224	0.851608
ENSMUST00000153065	4833439L19Rik	8	19	0	0	-4.73967	4.25273	7.1639	0.00743854	0.851608
ENSMUST00000222471	Zfp410	32	8	0	0	-4.73526	4.20475	6.78087	0.009214	0.851608
ENSMUST00000194869	Dcaf6	32	8	0	0	-4.72226	4.20475	6.82788	0.00897459	0.851608
ENSMUST00000033585	Pgk2	32	8	0	0	-4.71945	4.20475	6.8376	0.00892586	0.851608
ENSMUST00000148324	Syne2	32	8	0	0	-4.71432	4.20475	6.85497	0.00883951	0.851608
ENSMUST00000167580	Fndc1	32	8	0	0	-4.70678	4.20475	6.87968	0.0087181	0.851608
ENSMUST00000107101	Lrrc19	0	22	0	0	-4.67013	4.23995	6.70418	0.00961873	0.851608
ENSMUST00000215565	Olfr435	0	22	0	0	-4.6691	4.23995	6.69168	0.0096864	0.851608
ENSMUST00000066558	Gm5142	0	22	0	0	-4.66573	4.23995	6.65078	0.00991122	0.851608
ENSMUST00000034432	Cfdp1	24	11	0	0	-4.66247	4.19156	6.68523	0.00972148	0.851608
ENSMUST00000198529	Ttc14	24	11	0	0	-4.65405	4.19156	6.75752	0.00933536	0.851608
ENSMUST00000078021	Glmn	24	11	0	0	-4.65182	4.19156	6.77611	0.00923861	0.851608
ENSMUST00000086363	Tmem150b	24	11	0	0	-4.65092	4.19156	6.78358	0.00920001	0.851608
ENSMUST00000169604	1700088E04Rik	24	11	0	0	-4.64238	4.19156	6.85264	0.00885104	0.851608
ENSMUST00000166591	Borcs5	24	11	0	0	-4.63865	4.19156	6.88196	0.00870702	0.851608
ENSMUST00000057261	Aph1c	24	11	0	0	-4.63677	4.19156	6.8966	0.00863601	0.851608
ENSMUST00000117831	Aip	24	11	0	0	-4.63677	4.19156	6.8966	0.00863601	0.851608
ENSMUST00000063548	Rnf133	24	11	0	0	-4.63609	4.19156	6.90179	0.00861093	0.851608
ENSMUST00000211116	1700018G05Rik	24	11	0	0	-4.63609	4.19156	6.90179	0.00861093	0.851608
ENSMUST00000228268	Vmn1r75	24	11	0	0	-4.6341	4.19156	6.91706	0.00853772	0.851608
ENSMUST00000188569	Mag	24	11	0	0	-4.632	4.19156	6.93302	0.00846185	0.851608
ENSMUST00000032808	2200002D01Rik	24	11	0	0	-4.63111	4.19156	6.93972	0.00843021	0.851608
ENSMUST00000014321	Tvp23b	16	14	0	0	-4.61111	4.17846	6.64252	0.00995732	0.851608
ENSMUST00000108335	Asph	16	14	0	0	-4.61053	4.17846	6.68144	0.00974218	0.851608
ENSMUST00000077867	Abcc5	16	14	0	0	-4.6105	4.17846	6.68351	0.00973089	0.851608
ENSMUST00000186952	Atp5g2	16	14	0	0	-4.61019	4.17846	6.70418	0.0096187	0.851608
ENSMUST00000187994	Ly6a	16	14	0	0	-4.60951	4.17846	6.74953	0.00937726	0.851608
ENSMUST00000031398	Hpd	16	14	0	0	-4.60902	4.17846	6.78134	0.00921158	0.851608
ENSMUST00000161412	Arpp21	16	14	0	0	-4.60874	4.17846	6.7999	0.00911629	0.851608
ENSMUST00000126962	Cab39	16	14	0	0	-4.60869	4.17846	6.80284	0.00910132	0.851608
ENSMUST00000031175	Tmprss11d	16	14	0	0	-4.60804	4.17846	6.84488	0.00888959	0.851608
ENSMUST00000030181	Ccdc107	16	14	0	0	-4.60748	4.17846	6.88102	0.00871157	0.851608
ENSMUST00000098786	1700029J07Rik	16	14	0	0	-4.60748	4.17846	6.88102	0.00871157	0.851608
ENSMUST00000129880	Rasal2	16	14	0	0	-4.60748	4.17846	6.88102	0.00871157	0.851608
ENSMUST00000154840	Mlxipl	16	14	0	0	-4.60748	4.17846	6.88102	0.00871157	0.851608
ENSMUST00000226493	Pde1b	16	14	0	0	-4.60737	4.17846	6.88792	0.00867801	0.851608
ENSMUST00000099944	Calcrl	16	14	0	0	-4.60718	4.17846	6.9002	0.00861862	0.851608
ENSMUST00000217046	Plekha7	16	14	0	0	-4.6069	4.17846	6.9178	0.00853418	0.851608
ENSMUST00000015594	Mcpt8	16	14	0	0	-4.6068	4.17846	6.92421	0.00850365	0.851608
ENSMUST00000018333	Uchl5	16	14	0	0	-4.6068	4.17846	6.92421	0.00850365	0.851608
ENSMUST00000214021	Olfr582	16	14	0	0	-4.6068	4.17846	6.92421	0.00850365	0.851608
ENSMUST00000222244	Mis18bp1	16	14	0	0	-4.60645	4.17846	6.94631	0.00839921	0.851608
ENSMUST00000233084	Brwd1	8	16	0	0	-4.58483	4.16544	6.7704	0.00926823	0.851608
ENSMUST00000202603	Usp30	8	16	0	0	-4.58336	4.16544	6.74093	0.00942253	0.851608
ENSMUST00000227129	Vmn1r176	8	16	0	0	-4.58198	4.16544	6.71345	0.00956886	0.851608
ENSMUST00000198499	Snx7	8	16	0	0	-4.58155	4.16544	6.70483	0.00961522	0.851608
ENSMUST00000073870	Dupd1	8	16	0	0	-4.58112	4.16544	6.69638	0.00966089	0.851608
ENSMUST00000057795	Rsrc2	8	16	0	0	-4.57987	4.16544	6.67126	0.00979799	0.851608
ENSMUST00000195968	Ccrl2	8	16	0	0	-4.57987	4.16544	6.67126	0.00979799	0.851608
ENSMUST00000169234	Retn	8	16	0	0	-4.57863	4.16544	6.6464	0.00993563	0.851608
ENSMUST00000086084	Tnfsf18	8	16	0	0	-4.57828	4.16544	6.63949	0.00997425	0.851608
ENSMUST00000101326	Ebf1	47	71	0	5	-4.13657	5.55421	22.0319	2.68161e-06	0.158719
ENSMUST00000213559	Olfr1310	87	41	0	5	-4.00788	5.40716	15.5961	7.84143e-05	0.851608
ENSMUST00000048432	Prelp	47	38	0	5	-3.49657	5.10964	13.819	0.000201294	0.851608
ENSMUST00000112346	B3galt1	55	30	7	0	-3.39025	5.03186	11.0553	0.00088435	0.851608
ENSMUST00000080115	Abcc12	16	49	7	0	-3.36389	5.06696	9.69409	0.00184862	0.851608
ENSMUST00000234990	Mettl4	55	27	0	5	-3.33751	4.97969	10.2167	0.00139171	0.851608
ENSMUST00000032818	Fbxo17	63	19	0	5	-3.31336	4.88767	8.08609	0.00446063	0.851608
ENSMUST00000100036	Sgk1	39	33	0	5	-3.26577	4.95593	11.1142	0.000856698	0.851608
ENSMUST00000176144	Has3	16	44	0	5	-3.26479	4.9703	9.40046	0.00216931	0.851608
ENSMUST00000033015	Il4i1	32	36	7	0	-3.25749	4.94727	11.0176	0.000902514	0.851608
ENSMUST00000220628	Gpr137b	24	38	7	0	-3.23751	4.93552	10.3248	0.00131258	0.851608
ENSMUST00000182341	Ano4	39	30	7	0	-3.18073	4.90784	10.1351	0.00145472	0.851608
ENSMUST00000213857	Olfr125	24	36	7	0	-3.15794	4.88403	9.6997	0.00184298	0.851608
ENSMUST00000090027	Wapl	55	16	0	5	-3.08826	4.76162	6.87918	0.00872053	0.851608
ENSMUST00000227303	Sfmbt1	24	33	0	5	-3.07624	4.82718	9.06801	0.0026012	0.851608
ENSMUST00000050575	Thtpa	47	22	0	5	-3.06046	4.80755	7.99322	0.00469529	0.851608
ENSMUST00000163969	Tro	8	41	0	5	-3.04363	4.85736	7.09142	0.00774539	0.851608
ENSMUST00000164782	Coch	16	36	7	0	-3.0317	4.8184	8.1053	0.00441361	0.851608
ENSMUST00000048068	Arrdc4	39	25	0	5	-3.00844	4.79532	8.3219	0.00391699	0.851608
ENSMUST00000022871	Sdc2	32	27	0	5	-2.99055	4.78316	8.4851	0.00358067	0.851608
ENSMUST00000097843	Cnr2	32	27	0	5	-2.99055	4.78316	8.4851	0.00358067	0.851608
ENSMUST00000228680	Vmn1r47	32	27	7	0	-2.98789	4.78635	8.45137	0.00364769	0.851608
ENSMUST00000169673	Cep55	24	30	7	0	-2.978	4.77423	8.28614	0.00399488	0.851608
ENSMUST00000202000	Senp7	24	30	7	0	-2.978	4.77423	8.28614	0.00399488	0.851608
ENSMUST00000117164	Npnt	8	38	0	5	-2.96908	4.80341	6.80708	0.0090797	0.851608
ENSMUST00000125114	Slc25a45	16	33	0	5	-2.956	4.75902	7.69161	0.00554781	0.851608
ENSMUST00000131784	Zfp866	16	33	0	5	-2.956	4.75902	7.69161	0.00554781	0.851608
ENSMUST00000176286	Dbndd1	16	33	0	5	-2.956	4.75902	7.69161	0.00554781	0.851608
ENSMUST00000109810	Ddx39a	32	25	7	0	-2.88614	4.72776	7.57337	0.00592368	0.851608
ENSMUST00000128585	Adgrv1	32	25	7	0	-2.88614	4.72776	7.57337	0.00592368	0.851608
ENSMUST00000007602	M6pr	24	27	0	5	-2.88012	4.71231	7.55935	0.00596996	0.851608
ENSMUST00000108447	Srr	24	27	0	5	-2.88012	4.71231	7.55935	0.00596996	0.851608
ENSMUST00000036376	Tmub2	16	30	0	5	-2.86025	4.70015	7.12076	0.00761962	0.851608
ENSMUST00000224945	Nln	16	30	7	0	-2.85209	4.70333	7.05504	0.00790426	0.851608
ENSMUST00000118408	Fam160a1	47	47	0	10	-2.81676	5.28399	13.0228	0.000307729	0.851608
ENSMUST00000108562	Zfp667	32	22	0	5	-2.78192	4.66305	6.74323	0.00941039	0.851608
ENSMUST00000206960	Zfp109	32	22	0	5	-2.78192	4.66305	6.74323	0.00941039	0.851608
ENSMUST00000046290	Lpcat2	32	22	7	0	-2.77772	4.66629	6.70741	0.00960129	0.851608
ENSMUST00000064910	Strap	32	22	7	0	-2.77772	4.66629	6.70741	0.00960129	0.851608
ENSMUST00000102701	Dcaf17	32	22	7	0	-2.77772	4.66629	6.70741	0.00960129	0.851608
ENSMUST00000106673	Tut4	32	22	7	0	-2.77772	4.66629	6.70741	0.00960129	0.851608
ENSMUST00000180350	Scamp4	32	22	7	0	-2.77772	4.66629	6.70741	0.00960129	0.851608
ENSMUST00000028856	Mall	24	25	0	5	-2.7697	4.65069	6.75788	0.00933346	0.851608
ENSMUST00000166489	Ube2j2	24	25	0	5	-2.7697	4.65069	6.75788	0.00933346	0.851608
ENSMUST00000234809	T2	24	25	7	0	-2.76615	4.65391	6.72336	0.00951584	0.851608
ENSMUST00000178884	Rasgrp1	39	44	0	10	-2.68622	5.19226	11.1239	0.00085221	0.851608
ENSMUST00000109268	Ebf1	47	69	15	5	-2.67968	5.60451	14.7866	0.00012039	0.851608
ENSMUST00000113979	Lancl1	32	41	7	5	-2.539	5.09758	9.40976	0.00215833	0.851608
ENSMUST00000135671	Ndufb2	39	55	7	10	-2.38666	5.39493	11.2238	0.000807556	0.851608
ENSMUST00000208815	Synm	39	52	7	10	-2.33215	5.35889	10.7368	0.00105026	0.851608
ENSMUST00000207873	Zfp14	47	27	7	5	-2.32872	4.97913	6.92318	0.00850856	0.851608
ENSMUST00000000137	Actr2	39	30	0	10	-2.31177	4.96407	7.09024	0.00775048	0.851608
ENSMUST00000052712	Tgs1	39	30	0	10	-2.31177	4.96407	7.09024	0.00775048	0.851608
ENSMUST00000151403	Tro	32	33	0	10	-2.30202	4.95223	7.11724	0.00763461	0.851608
ENSMUST00000228880	Vmn1r51	32	33	0	10	-2.30202	4.95223	7.11724	0.00763461	0.851608
ENSMUST00000114249	Rbm11	32	33	7	5	-2.29998	4.95538	7.24607	0.00710562	0.851608
ENSMUST00000113072	Plin5	32	33	15	0	-2.29511	4.95853	6.95086	0.00837792	0.851608
ENSMUST00000098857	Tars2	24	36	0	10	-2.28955	4.94046	6.73509	0.00945345	0.851608
ENSMUST00000148955	Hdhd2	24	36	7	5	-2.28848	4.94359	6.88965	0.00866963	0.851608
ENSMUST00000078229	Pou3f4	39	49	15	5	-2.27095	5.32478	9.97637	0.00158562	0.851608
ENSMUST00000018556	Kansl1	55	41	15	5	-2.21825	5.30889	9.19162	0.00243125	0.851608
ENSMUST00000112030	Lhx9	39	47	15	5	-2.20961	5.2865	9.34343	0.00223786	0.851608
ENSMUST00000165526	Fgf9	39	66	15	10	-2.1773	5.57056	10.1941	0.00140891	0.851608
ENSMUST00000059555	Ube2q2	39	44	15	5	-2.1445	5.24697	8.65688	0.00325829	0.851608
ENSMUST00000121010	Jakmip1	24	49	7	10	-2.09618	5.22152	6.89216	0.00865747	0.851608
ENSMUST00000070720	Sorcs2	47	38	22	0	-2.07878	5.22061	7.13966	0.00753975	0.851608
ENSMUST00000026907	Klkb1	39	58	7	16	-2.04577	5.47114	9.29123	0.00230254	0.851608
ENSMUST00000138659	Gnao1	95	47	15	16	-2.02815	5.68142	7.91104	0.00491339	0.851608
ENSMUST00000025523	Csf1r	47	36	7	10	-2.00911	5.17224	7.15157	0.00748986	0.851608
ENSMUST00000155735	Lrrc14	39	38	7	10	-2.00403	5.16076	7.29342	0.00692074	0.851608
ENSMUST00000003850	Itpkc	39	38	15	5	-2.00338	5.16386	7.20762	0.00725946	0.851608
ENSMUST00000217462	Trpc6	39	38	15	5	-2.00338	5.16386	7.20762	0.00725946	0.851608
ENSMUST00000053856	Pcdhb17	55	49	15	10	-2.00217	5.46184	9.5271	0.0020246	0.851608
ENSMUST00000002850	Abcc6	55	66	15	16	-2.00049	5.68717	11.7111	0.000621296	0.851608
ENSMUST00000048453	Btbd16	32	41	0	16	-1.99871	5.14625	6.63873	0.00997852	0.851608
ENSMUST00000166367	Cul5	32	41	0	16	-1.99871	5.14625	6.63873	0.00997852	0.851608
ENSMUST00000065028	Abr	47	47	15	10	-1.88317	5.38032	8.11033	0.00440138	0.851608
ENSMUST00000038185	Exd2	39	49	7	16	-1.8812	5.36629	7.90786	0.00492206	0.851608
ENSMUST00000235271	Cyb561a3	39	49	7	16	-1.8812	5.36629	7.90786	0.00492206	0.851608
ENSMUST00000034225	Cntnap4	71	52	7	21	-1.86983	5.61668	9.08962	0.00257064	0.851608
ENSMUST00000201168	Agbl5	63	49	29	5	-1.75651	5.55232	7.19183	0.00732361	0.851608
ENSMUST00000233984	Mapk13	55	52	22	10	-1.74977	5.53858	8.25964	0.00405362	0.851608
ENSMUST00000141889	Adamtsl1	95	60	37	10	-1.71106	5.8934	7.21639	0.00722407	0.851608
ENSMUST00000135158	Chst3	55	99	37	16	-1.7077	6.07861	7.68536	0.00556706	0.851608
ENSMUST00000052018	Nfia	47	85	29	16	-1.70592	5.90434	7.60313	0.0058267	0.851608
ENSMUST00000070756	Adcyap1r1	103	66	29	21	-1.63813	6.00234	8.60126	0.0033593	0.851608
ENSMUST00000097739	Pgap1	63	52	22	16	-1.55018	5.61912	7.21892	0.00721392	0.851608
ENSMUST00000091291	Insr	103	99	22	42	-1.54969	6.31704	12.8802	0.00033208	0.851608
ENSMUST00000237608	Mcm9	79	58	37	10	-1.54798	5.7956	6.66943	0.00980804	0.851608
ENSMUST00000209369	Zfp541	47	58	29	10	-1.54244	5.60096	6.77072	0.00926653	0.851608
ENSMUST00000081265	Ebf1	47	85	22	26	-1.53947	5.9315	6.91951	0.00852601	0.851608
ENSMUST00000054459	Tmem201	71	77	37	21	-1.43034	5.99536	8.70616	0.00317136	0.851608
ENSMUST00000038618	Ltbp4	103	93	37	37	-1.36654	6.31047	10.2693	0.00135261	0.851608
ENSMUST00000144897	Slx1b	63	85	29	37	-1.22154	6.08257	7.20373	0.00727521	0.851608

### Sheet: Blue
ENST	Gene	c1	c2	u1	u2	logFC	logCPM	LR	PValue	FDR					Term	Count	%	PValue	Genes	List Total	Pop Hits	Pop Total	Fold Enrichment
ENSMUST00000118955	Bcl11a	0	0	15	31	5.33975	4.3194	12.7322	0.000359406	0.851608			KEGG_PATHWAY	mmu03013	RNA transport	7	2.6616	0.0321191	NUP210, SUMO2, GM5415, EIF4EBP1, TACC3, SAP18, EIF1B	109	170	7691	2.9054
ENSMUST00000109477	Ccdc88a	0	0	15	31	5.33774	4.3194	12.5129	0.000404149	0.851608			KEGG_PATHWAY	mmu04150	mTOR signaling pathway	4	1.52091	0.0496857	RPS6KA6, STRADA, EIF4EBP1, AKT1	109	59	7691	4.7837
ENSMUST00000117638	Zfp534	0	0	7	37	5.31373	4.31603	11.9279	0.000553007	0.851608			KEGG_PATHWAY	mmu04210	Apoptosis	4	1.52091	0.0517841	CASP8, AKT1, ATM, CAPN1	109	60	7691	4.70398
ENSMUST00000025007	Nme4	0	0	37	10	5.20625	4.23388	11.528	0.000685572	0.851608			KEGG_PATHWAY	mmu05202	Transcriptional misregulation in cancer	6	2.28137	0.0821672	MEF2C, ID2, ASPSCR1, ATM, PTK2, BAIAP3	109	165	7691	2.5658
ENSMUST00000113832	Eda2r	0	0	22	21	5.17314	4.22707	11.8969	0.00056227	0.851608
ENSMUST00000113697	Tpm1	0	0	22	21	5.17307	4.22707	11.9681	0.000541191	0.851608
ENSMUST00000023191	Rogdi	0	0	22	21	5.17259	4.22707	12.4589	0.000416009	0.851608
ENSMUST00000071658	Olfr480	0	0	7	31	5.14539	4.22029	11.435	0.000720738	0.851608
ENSMUST00000108014	Gm10985	0	0	44	0	5.10727	4.1351	7.98948	0.00470499	0.851608					Term	Count	%	PValue	Genes	List Total	Pop Hits	Pop Total	Fold Enrichment
ENSMUST00000110667	Ido1	0	0	29	10	4.97774	4.12826	10.1844	0.00141631	0.851608			GOTERM_CC_DIRECT	GO:0043234	protein complex	19	7.22433	0.000853479	MEF2C, DCTN1, STRADA, TPM1, SLC7A15, USP28, SMAD7, NPPB, CASP8, MAP2, ID2, EIF4EBP1, AKT1, CAPN3, EPS8L2, NF2, DNM1L, CD44, RGS7	244	628	19662	2.43799
ENSMUST00000144550	Akt1	0	0	22	16	4.96376	4.12484	10.0932	0.00148821	0.851608			GOTERM_CC_DIRECT	GO:0005737	cytoplasm	100	38.0228	0.0127439	DCLRE1B, NCF2, ESPN, FGF2, NPPB, RPS6KA6, KHSRP, FAM110B, CAPN3, AKT1, MEIOB, CAPN1, ARHGEF40, RGS7, MEF2C, RBFOX3, TPM1, MATK, NOSIP, INPP4A, CNBD2, PRKAR1B, RIN1, ATF5, ISCU, IDO1, LRPAP1, ZFP346, CASZ1, FBLIM1, BAZ2A, CFAP126, FAM83H, MAP2, KIF3A, UBC, DHX37, EIF4EBP1, CEP72, E4F1, ANKRD27, ODF2, BCL11A, ARHGEF38, ASPSCR1, MRPL28, RMDN2, TBCA, PTK2, CHERP, SMAD7, CCDC88A, ID2, WNK2, NABP2, ATM…	244	6631	19662	1.21523
ENSMUST00000179937	Tnfaip8	0	0	22	16	4.9635	4.12484	10.1298	0.00145894	0.851608			GOTERM_CC_DIRECT	GO:0005634	nucleus	94	35.7414	0.00628729	DCLRE1B, ZFP446, FOXE3, THRB, EHMT2, CTNND2, ROGDI, NGLY1, EHMT1, YEATS4, DACH2, FGF2, NPPB, CHCHD2, RPS6KA6, CASP8, HINT3, MECOM, CTSL, CDC26, KHSRP, SUMO2, GM5415, AKT1, SPEG, MEIOB, CAPN3, RGS7, LMO1, MEF2C, RBFOX3, NUP210, STRADA, REV1, PAX4, NOSIP, RAD23A, AEN, LIG3, NRG1, PPRC1, MUP1, MUP2, FAM118B, RIPPLY1, ELF2, RAD51C, ATF5, CD44, SRSF9, INO80E, ZFP346, CASZ1, NFIX, PSMD14, SATB1, DLX6, …	244	6019	19662	1.25847
ENSMUST00000051079	Gphb5	0	0	22	16	4.96055	4.12484	10.518	0.00118217	0.851608			GOTERM_CC_DIRECT	GO:0005886	plasma membrane	75	28.5171	0.0255312	OLFR1494, OLFR805, FAIM2, GRIK1, EDA2R, VSIR, OLFR1057, RAB44, CASP8, OLFR243, AKT1, CAPN3, CAPN1, STK32A, OLFR480, PRIMA1, RGS7, OLFR1162, PDE4D, GP1BA, NRG1, RHOF, KCNAB2, TRHR, GPR162, KCNU1, PRKAR1B, RHOJ, DOK7, RIN1, OLFR194, CD44, LRPAP1, SNAP47, SEMA7A, OLFR824, OLFR1199, CFAP126, ADD1, RASD2, TMEM25, OLFR786, CACNG8, OLFR15, MIEN1, EPS8L2, KCNN2, TAC1, VMN2R17, PTPN1, CAR2, RPH3AL, OLFR10…	244	4874	19662	1.23998
ENSMUST00000164454	Serpina1b	0	0	22	16	4.96006	4.12484	10.58	0.00114317	0.851608			GOTERM_CC_DIRECT	GO:0005829	cytosol	35	13.308	0.00739268	DCTN1, NCF2, NGLY1, PDE11A, RPS6KA6, CASP8, MIEN1, KIF3A, KHSRP, UBC, EIF4EBP1, AKT1, CAPN3, CAPN1, DNM1L, RGS7, PTPN1, CAR2, MEF2C, ANKRD27, ASPSCR1, KCNAB2, MUP1, PTK2, MUP2, SMAD7, GAK, CCDC88A, CNBD2, WNK2, ID2, RGS10, ISCU, PFKP, IDO1	244	1784	19662	1.58092
ENSMUST00000139931	Rab44	0	0	22	16	4.95961	4.12484	10.6358	0.0011092	0.851608			GOTERM_CC_DIRECT	GO:0005654	nucleoplasm	34	12.9278	0.0357837	CASZ1, SATB1, EHMT2, EHMT1, BAZ2A, YEATS4, ADD1, RPS6KA6, CASP8, MIEN1, MECOM, KHSRP, UBC, EIF4EBP1, AKT1, SAP18, E4F1, MEF2C, ACBD5, NFYA, BCL11A, STRADA, PAX4, ASPSCR1, AEN, USP28, SMAD7, ELF2, RAD51C, ID2, NABP2, ATM, ATF5, SRSF9	244	1935	19662	1.41591
ENSMUST00000124222	Satb1	0	0	15	21	4.95203	4.12144	10.4265	0.00124218	0.851608			GOTERM_CC_DIRECT	GO:0005856	cytoskeleton	26	9.88593	0.00289398	DCLRE1B, DCTN1, FBLIM1, ESPN, CFAP126, ADD1, FAM83H, ABLIM1, MAP2, KIF3A, FAM110B, CEP72, ODF2, PDE4D, TPM1, RMDN2, RHOF, KCNAB2, TBCA, PTK2, TTLL3, FRMD8, NF2, RIN1, ATF5, FCGR2B	244	1113	19662	1.88242
ENSMUST00000108642	Zbtb4	0	0	7	26	4.93228	4.11804	9.8263	0.00172034	0.851608			GOTERM_CC_DIRECT	GO:0005730	nucleolus	20	7.60456	0.00860168	LMO1, ZFP346, INO80E, NCF2, EHMT2, NIP7, RBM4B, BAZ2A, AEN, TBCA, USP28, PTK2, SMAD7, RPS6KA6, CTSL, MAP2, DHX37, DPH6, NF2, SRSF9	244	842	19662	1.91406
ENSMUST00000101185	Luzp4	0	0	7	26	4.92596	4.11804	9.48247	0.00207445	0.851608			GOTERM_CC_DIRECT	GO:0030054	cell junction	15	5.70342	0.0627222	FBLIM1, CTNND2, ZFYVE21, FAIM2, GRIK1, KCNAB2, ESPN, PTK2, GAK, CACNG8, DOK7, VWC2, DNM1L, LIMS2, PRIMA1	244	718	19662	1.68347
ENSMUST00000089062	Rhox9	0	0	29	5	4.74417	4.01858	8.32585	0.00390848	0.851608			GOTERM_CC_DIRECT	GO:0043025	neuronal cell body	14	5.32319	0.0158887	SNAP47, RBFOX3, GRIK1, SLC25A27, KIF3A, MAP2, KHSRP, RGS10, KCNN2, AGRP, RIN1, TAC1, HCN2, PICALM	244	534	19662	2.11264
ENSMUST00000162017	Kcnab2	0	0	29	5	4.74355	4.01858	8.3406	0.00387687	0.851608			GOTERM_CC_DIRECT	GO:0045202	synapse	13	4.94297	0.0236152	FAIM2, GRIK1, NRG1, KCNAB2, ADD1, CACNG8, DOK7, VWC2, NF2, DNM1L, HCN2, PRIMA1, PICALM	244	505	19662	2.07439
ENSMUST00000192609	Car2	0	0	29	5	4.74341	4.01858	8.34394	0.00386975	0.851608			GOTERM_CC_DIRECT	GO:0005813	centrosome	11	4.18251	0.044723	DCLRE1B, DCTN1, KIF3A, ODF2, PDE4D, ID2, TACC3, IFT27, CEP72, ATF5, SMAD7	244	435	19662	2.0377
ENSMUST00000050410	Swi5	0	0	29	5	4.7376	4.01858	8.47917	0.00359236	0.851608			GOTERM_CC_DIRECT	GO:0014069	postsynaptic density	9	3.42205	0.00995844	CACNG8, ABLIM1, BCL11A, MAP2, CTNND2, GRIK1, KCNAB2, ADD1, PICALM	244	239	19662	3.03447
ENSMUST00000112842	Gin1	0	0	22	10	4.71826	4.01516	8.46612	0.00361822	0.851608			GOTERM_CC_DIRECT	GO:0005874	microtubule	9	3.42205	0.0509303	TTLL3, DCTN1, KIF3A, MAP2, ODF2, RMDN2, KCNAB2, TBCA, DNM1L	244	327	19662	2.21785
ENSMUST00000113655	Gfpt1	0	0	22	10	4.71744	4.01516	8.50748	0.00353689	0.851608			GOTERM_CC_DIRECT	GO:0001725	stress fiber	5	1.90114	0.0094967	ABLIM1, FBLIM1, TPM1, PTK2, MYH7	244	67	19662	6.01358
ENSMUST00000046644	Tbca	0	0	22	10	4.71703	4.01516	8.52761	0.00349799	0.851608			GOTERM_CC_DIRECT	GO:0030016	myofibril	3	1.14068	0.0873797	TPM1, CAPN3, MYH7	244	40	19662	6.04365
ENSMUST00000195383	Rev1	0	0	22	10	4.71703	4.01516	8.52761	0.00349799	0.851608
ENSMUST00000094992	Gm13271	0	0	22	10	4.71368	4.01516	8.6904	0.0031989	0.851608
ENSMUST00000155227	Frmd8	0	0	22	10	4.71329	4.01516	8.70863	0.00316707	0.851608
ENSMUST00000206772	Mylpf	0	0	15	16	4.702	4.01174	8.80777	0.00299951	0.851608
ENSMUST00000208136	Lmo1	0	0	15	16	4.702	4.01174	8.80777	0.00299951	0.851608
ENSMUST00000080917	Olfr15	0	0	15	16	4.70185	4.01174	8.72006	0.00314727	0.851608
ENSMUST00000084525	Cdc26	0	0	15	16	4.70179	4.01174	8.68538	0.00320773	0.851608
ENSMUST00000118785	Fam216b	0	0	15	16	4.70174	4.01174	8.65625	0.00325942	0.851608
ENSMUST00000072404	Tas2r104	0	0	15	16	4.7016	4.01174	8.57157	0.00341452	0.851608
ENSMUST00000190323	Ncf2	0	0	15	16	4.70157	4.01174	8.55001	0.0034552	0.851608
ENSMUST00000186911	Gm21976	0	0	7	21	4.691	4.00833	8.65296	0.00326531	0.851608
ENSMUST00000153281	Ttc9c	0	0	7	21	4.68941	4.00833	8.57748	0.00340345	0.851608
ENSMUST00000111268	Sap18	0	0	7	21	4.68815	4.00833	8.51718	0.0035181	0.851608
ENSMUST00000218750	R3hdm4	0	0	7	21	4.68736	4.00833	8.4789	0.0035929	0.851608
ENSMUST00000214401	Olfr293	0	0	7	21	4.68463	4.00833	8.34476	0.00386801	0.851608
ENSMUST00000176342	Meis3	0	0	7	21	4.68324	4.00833	8.27553	0.0040183	0.851608
ENSMUST00000178855	Sec61g	0	0	7	21	4.68272	4.00833	8.24908	0.00407728	0.851608
ENSMUST00000074700	Mup2	0	0	29	0	4.41389	3.90025	7.1766	0.00738604	0.851608
ENSMUST00000228837	Myh7	0	0	29	0	4.41389	3.90025	7.1766	0.00738604	0.851608
ENSMUST00000074416	Prima1	0	0	22	5	4.40557	3.89682	7.14977	0.00749734	0.851608
ENSMUST00000105107	H3c6	0	0	22	5	4.40557	3.89682	7.14977	0.00749734	0.851608
ENSMUST00000108707	Ubc	0	0	22	5	4.40557	3.89682	7.14977	0.00749734	0.851608
ENSMUST00000130037	Kif3a	0	0	22	5	4.40557	3.89682	7.14977	0.00749734	0.851608
ENSMUST00000133233	Odf2	0	0	22	5	4.40557	3.89682	7.14977	0.00749734	0.851608
ENSMUST00000145739	Rgs10	0	0	22	5	4.40557	3.89682	7.14977	0.00749734	0.851608
ENSMUST00000167440	Gm8068	0	0	22	5	4.40557	3.89682	7.14977	0.00749734	0.851608
ENSMUST00000168510	Aspscr1	0	0	22	5	4.40557	3.89682	7.14977	0.00749734	0.851608
ENSMUST00000171249	Nudt17	0	0	22	5	4.40557	3.89682	7.14977	0.00749734	0.851608
ENSMUST00000183618	Pet117	0	0	22	5	4.40557	3.89682	7.14977	0.00749734	0.851608
ENSMUST00000218221	Rps12	0	0	22	5	4.40557	3.89682	7.14977	0.00749734	0.851608
ENSMUST00000220616	Zfyve21	0	0	22	5	4.40557	3.89682	7.14977	0.00749734	0.851608
ENSMUST00000222667	Id2	0	0	22	5	4.40557	3.89682	7.14977	0.00749734	0.851608
ENSMUST00000224032	Rin1	0	0	22	5	4.40557	3.89682	7.14977	0.00749734	0.851608
ENSMUST00000007790	Rad51c	0	0	15	10	4.3973	3.8934	7.12315	0.00760951	0.851608
ENSMUST00000028278	Psmd14	0	0	15	10	4.3973	3.8934	7.12315	0.00760951	0.851608
ENSMUST00000084548	Mup1	0	0	15	10	4.3973	3.8934	7.12315	0.00760951	0.851608
ENSMUST00000099892	Olfr1057	0	0	15	10	4.3973	3.8934	7.12315	0.00760951	0.851608
ENSMUST00000108420	Rph3al	0	0	15	10	4.3973	3.8934	7.12315	0.00760951	0.851608
ENSMUST00000109580	Cnbd2	0	0	15	10	4.3973	3.8934	7.12315	0.00760951	0.851608
ENSMUST00000111253	Setdb2	0	0	15	10	4.3973	3.8934	7.12315	0.00760951	0.851608
ENSMUST00000114529	Acbd5	0	0	15	10	4.3973	3.8934	7.12315	0.00760951	0.851608
ENSMUST00000115166	Rhox4g	0	0	15	10	4.3973	3.8934	7.12315	0.00760951	0.851608
ENSMUST00000119543	Tm6sf1	0	0	15	10	4.3973	3.8934	7.12315	0.00760951	0.851608
ENSMUST00000131038	Olfr1199	0	0	15	10	4.3973	3.8934	7.12315	0.00760951	0.851608
ENSMUST00000146295	Add1	0	0	15	10	4.3973	3.8934	7.12315	0.00760951	0.851608
ENSMUST00000147785	Fblim1	0	0	15	10	4.3973	3.8934	7.12315	0.00760951	0.851608
ENSMUST00000151340	Cfap126	0	0	15	10	4.3973	3.8934	7.12315	0.00760951	0.851608
ENSMUST00000159535	Nfya	0	0	15	10	4.3973	3.8934	7.12315	0.00760951	0.851608
ENSMUST00000160018	Fbxw4	0	0	15	10	4.3973	3.8934	7.12315	0.00760951	0.851608
ENSMUST00000192027	Gm38119	0	0	15	10	4.3973	3.8934	7.12315	0.00760951	0.851608
ENSMUST00000194288	Rgs7	0	0	15	10	4.3973	3.8934	7.12315	0.00760951	0.851608
ENSMUST00000194654	Agrp	0	0	15	10	4.3973	3.8934	7.12315	0.00760951	0.851608
ENSMUST00000196371	Dhx37	0	0	15	10	4.3973	3.8934	7.12315	0.00760951	0.851608
ENSMUST00000196869	Csn2	0	0	15	10	4.3973	3.8934	7.12315	0.00760951	0.851608
ENSMUST00000208463	Tspo	0	0	15	10	4.3973	3.8934	7.12315	0.00760951	0.851608
ENSMUST00000217306	Fam118b	0	0	15	10	4.3973	3.8934	7.12315	0.00760951	0.851608
ENSMUST00000224383	Lims2	0	0	15	10	4.3973	3.8934	7.12315	0.00760951	0.851608
ENSMUST00000236899	Stk32a	0	0	15	10	4.3973	3.8934	7.12315	0.00760951	0.851608
ENSMUST00000237350	Gna14	0	0	15	10	4.3973	3.8934	7.12315	0.00760951	0.851608
ENSMUST00000237921	Rbm4b	0	0	15	10	4.3973	3.8934	7.12315	0.00760951	0.851608
ENSMUST00000238411	Spin2e	0	0	15	10	4.3973	3.8934	7.12315	0.00760951	0.851608
ENSMUST00000022019	Il9	0	0	7	16	4.38906	3.88998	7.09672	0.00772253	0.851608
ENSMUST00000024972	Meiob	0	0	7	16	4.38906	3.88998	7.09672	0.00772253	0.851608
ENSMUST00000025014	Mrpl28	0	0	7	16	4.38906	3.88998	7.09672	0.00772253	0.851608
ENSMUST00000040368	Rmdn2	0	0	7	16	4.38906	3.88998	7.09672	0.00772253	0.851608
ENSMUST00000053149	Krtap13	0	0	7	16	4.38906	3.88998	7.09672	0.00772253	0.851608
ENSMUST00000074161	Olfr824	0	0	7	16	4.38906	3.88998	7.09672	0.00772253	0.851608
ENSMUST00000076508	Olfr786	0	0	7	16	4.38906	3.88998	7.09672	0.00772253	0.851608
ENSMUST00000091278	Lcn11	0	0	7	16	4.38906	3.88998	7.09672	0.00772253	0.851608
ENSMUST00000094280	Chchd2	0	0	7	16	4.38906	3.88998	7.09672	0.00772253	0.851608
ENSMUST00000098897	Defa22	0	0	7	16	4.38906	3.88998	7.09672	0.00772253	0.851608
ENSMUST00000099790	Olfr1226	0	0	7	16	4.38906	3.88998	7.09672	0.00772253	0.851608
ENSMUST00000100313	Lcn5	0	0	7	16	4.38906	3.88998	7.09672	0.00772253	0.851608
ENSMUST00000111192	Cd44	0	0	7	16	4.38906	3.88998	7.09672	0.00772253	0.851608
ENSMUST00000113380	Dach2	0	0	7	16	4.38906	3.88998	7.09672	0.00772253	0.851608
ENSMUST00000121185	Sumo2	0	0	7	16	4.38906	3.88998	7.09672	0.00772253	0.851608
ENSMUST00000130464	Dhdds	0	0	7	16	4.38906	3.88998	7.09672	0.00772253	0.851608
ENSMUST00000133144	Alkal1	0	0	7	16	4.38906	3.88998	7.09672	0.00772253	0.851608
ENSMUST00000136023	Golm2	0	0	7	16	4.38906	3.88998	7.09672	0.00772253	0.851608
ENSMUST00000140288	Egfem1	0	0	7	16	4.38906	3.88998	7.09672	0.00772253	0.851608
ENSMUST00000142972	Pfkp	0	0	7	16	4.38906	3.88998	7.09672	0.00772253	0.851608
ENSMUST00000150297	Snap47	0	0	7	16	4.38906	3.88998	7.09672	0.00772253	0.851608
ENSMUST00000156191	Tmem125	0	0	7	16	4.38906	3.88998	7.09672	0.00772253	0.851608
ENSMUST00000159614	Atrip	0	0	7	16	4.38906	3.88998	7.09672	0.00772253	0.851608
ENSMUST00000161074	Hint3	0	0	7	16	4.38906	3.88998	7.09672	0.00772253	0.851608
ENSMUST00000161315	Zfp346	0	0	7	16	4.38906	3.88998	7.09672	0.00772253	0.851608
ENSMUST00000165834	Vmn2r80	0	0	7	16	4.38906	3.88998	7.09672	0.00772253	0.851608
ENSMUST00000172921	Ehmt2	0	0	7	16	4.38906	3.88998	7.09672	0.00772253	0.851608
ENSMUST00000173778	Map2	0	0	7	16	4.38906	3.88998	7.09672	0.00772253	0.851608
ENSMUST00000182104	Atp6ap1l	0	0	7	16	4.38906	3.88998	7.09672	0.00772253	0.851608
ENSMUST00000195904	Mef2c	0	0	7	16	4.38906	3.88998	7.09672	0.00772253	0.851608
ENSMUST00000198923	Ehmt1	0	0	7	16	4.38906	3.88998	7.09672	0.00772253	0.851608
ENSMUST00000204717	Olfr805	0	0	7	16	4.38906	3.88998	7.09672	0.00772253	0.851608
ENSMUST00000213789	Olfr1065	0	0	7	16	4.38906	3.88998	7.09672	0.00772253	0.851608
ENSMUST00000214833	Tmem25	0	0	7	16	4.38906	3.88998	7.09672	0.00772253	0.851608
ENSMUST00000230844	Ift27	0	0	7	16	4.38906	3.88998	7.09672	0.00772253	0.851608
ENSMUST00000231311	Smpd4	0	0	7	16	4.38906	3.88998	7.09672	0.00772253	0.851608
ENSMUST00000234661	Ccdc178	0	0	7	16	4.38906	3.88998	7.09672	0.00772253	0.851608
ENSMUST00000074897	Olfr535	0	0	0	21	4.38086	3.88657	7.07049	0.0078364	0.851608
ENSMUST00000101217	Ripply1	0	0	0	21	4.38086	3.88657	7.07049	0.0078364	0.851608
ENSMUST00000129766	Acsm2	0	0	0	21	4.38086	3.88657	7.07049	0.0078364	0.851608
ENSMUST00000135035	Sergef	0	0	0	21	4.38086	3.88657	7.07049	0.0078364	0.851608
ENSMUST00000150244	Atm	0	0	0	21	4.38086	3.88657	7.07049	0.0078364	0.851608
ENSMUST00000156229	Gm48552	0	0	0	21	4.38086	3.88657	7.07049	0.0078364	0.851608
ENSMUST00000160652	Zfp949	0	0	0	21	4.38086	3.88657	7.07049	0.0078364	0.851608
ENSMUST00000172348	Nabp2	0	0	0	21	4.38086	3.88657	7.07049	0.0078364	0.851608
ENSMUST00000192048	Pcdh7	0	0	0	21	4.38086	3.88657	7.07049	0.0078364	0.851608
ENSMUST00000208730	Picalm	0	0	0	21	4.38086	3.88657	7.07049	0.0078364	0.851608
ENSMUST00000217553	Eif1b	0	0	0	21	4.38086	3.88657	7.07049	0.0078364	0.851608
ENSMUST00000225605	2210408I21Rik	0	0	0	21	4.38086	3.88657	7.07049	0.0078364	0.851608
ENSMUST00000227395	Ptk2	0	0	0	21	4.38086	3.88657	7.07049	0.0078364	0.851608
ENSMUST00000238934	Rskr	0	0	0	21	4.38086	3.88657	7.07049	0.0078364	0.851608
ENSMUST00000237024	Vmn1r207	0	11	221	10	3.914	5.88599	8.82187	0.00297642	0.851608
ENSMUST00000144892	Pde11a	0	3	15	47	3.67521	4.64221	11.5865	0.000664339	0.851608
ENSMUST00000118964	Mtx1	0	3	44	21	3.58285	4.57917	11.5398	0.000681204	0.851608
ENSMUST00000174843	Smad7	0	3	22	37	3.55863	4.56912	11.8647	0.000572075	0.851608
ENSMUST00000054105	Arhgef38	8	0	22	37	3.54016	4.58204	11.6545	0.000640463	0.851608
ENSMUST00000112311	Iscu	0	3	22	31	3.41178	4.48864	10.511	0.00118665	0.851608
ENSMUST00000171089	Pax4	0	3	22	31	3.41178	4.48864	10.511	0.00118665	0.851608
ENSMUST00000185187	Tac1	8	0	52	10	3.41123	4.51521	8.19137	0.00420901	0.851608
ENSMUST00000137769	1110065P20Rik	0	3	15	37	3.40364	4.48529	9.85984	0.00168926	0.851608
ENSMUST00000112357	Lemd1	0	3	37	16	3.26761	4.41036	8.71492	0.00315616	0.851608
ENSMUST00000122041	Pde4d	0	3	37	16	3.26761	4.41036	8.71492	0.00315616	0.851608
ENSMUST00000123213	Rps6ka6	0	3	37	16	3.26761	4.41036	8.71492	0.00315616	0.851608
ENSMUST00000201633	Tacc3	16	0	37	47	3.18456	4.94045	13.9008	0.000192713	0.851608
ENSMUST00000233038	Vmn2r17	16	3	15	115	3.14352	5.48615	8.1219	0.00437338	0.851608
ENSMUST00000056344	Vwc2	0	5	37	42	3.11195	4.852	13.6333	0.000222208	0.851608
ENSMUST00000098858	Kcnu1	8	3	44	37	3.10772	4.86781	13.653	0.000219887	0.851608
ENSMUST00000156110	Gak	0	3	37	10	3.09595	4.32028	7.09697	0.00772145	0.851608
ENSMUST00000076715	Nfix	0	3	29	16	3.06954	4.3169	7.47072	0.00627106	0.851608
ENSMUST00000094273	Catspere2	0	3	29	16	3.06954	4.3169	7.47072	0.00627106	0.851608
ENSMUST00000125238	Capn3	0	3	29	16	3.06954	4.3169	7.47072	0.00627106	0.851608
ENSMUST00000182828	Arhgef40	0	3	29	16	3.06954	4.3169	7.47072	0.00627106	0.851608
ENSMUST00000225535	Gzmn	0	3	29	16	3.06954	4.3169	7.47072	0.00627106	0.851608
ENSMUST00000002655	Mien1	0	3	22	21	3.0616	4.31352	7.56588	0.00594837	0.851608
ENSMUST00000103231	Nppb	0	3	22	21	3.0616	4.31352	7.56588	0.00594837	0.851608
ENSMUST00000171322	Gm5415	0	3	22	21	3.0616	4.31352	7.56588	0.00594837	0.851608
ENSMUST00000007444	Strada	0	3	15	26	3.05722	4.31016	7.43175	0.00640831	0.851608
ENSMUST00000031513	Srsf9	0	3	15	26	3.05722	4.31016	7.43175	0.00640831	0.851608
ENSMUST00000209022	Nrg1	0	3	15	26	3.05722	4.31016	7.43175	0.00640831	0.851608
ENSMUST00000020382	Yeats4	8	0	22	21	3.04754	4.32677	7.46179	0.00630224	0.851608
ENSMUST00000207836	Olfr1494	8	0	22	21	3.04754	4.32677	7.46179	0.00630224	0.851608
ENSMUST00000116556	Washc1	0	3	7	31	3.04524	4.30679	6.90046	0.00861736	0.851608
ENSMUST00000159223	Mas1	0	3	7	31	3.04524	4.30679	6.90046	0.00861736	0.851608
ENSMUST00000213228	Olfr194	8	0	15	26	3.03713	4.32337	7.29086	0.00693065	0.851608
ENSMUST00000215856	Usp28	8	0	15	26	3.03713	4.32337	7.29086	0.00693065	0.851608
ENSMUST00000038856	Trhr	0	5	37	37	2.99929	4.78559	12.1741	0.000484565	0.851608
ENSMUST00000206062	Olfr1507	0	8	88	10	2.94759	4.99121	6.92545	0.00849774	0.851608
ENSMUST00000105657	Espn	8	3	29	37	2.86682	4.7255	10.5922	0.00113564	0.851608
ENSMUST00000219072	Baz2a	0	5	44	21	2.76741	4.64666	8.65354	0.00326426	0.851608
ENSMUST00000028640	Dph6	0	5	37	26	2.74744	4.64333	9.11808	0.00253095	0.851608
ENSMUST00000055390	Rhoj	8	5	22	63	2.74248	5.03265	10.1483	0.00144432	0.851608
ENSMUST00000210088	Nosip	0	5	29	31	2.74171	4.64001	9.21948	0.00239453	0.851608
ENSMUST00000106343	Ino80e	0	5	22	37	2.73993	4.63669	8.90004	0.00285164	0.851608
ENSMUST00000138563	Fgf2	0	8	66	21	2.69918	4.92025	8.46818	0.00361412	0.851608
ENSMUST00000033880	Eif4ebp1	0	8	37	47	2.69853	4.96826	12.2359	0.000468781	0.851608
ENSMUST00000108551	Gp1ba	8	3	15	42	2.69714	4.64612	7.91503	0.00490257	0.851608
ENSMUST00000117488	Matk	16	0	22	37	2.68239	4.66228	8.05014	0.00455001	0.851608
ENSMUST00000020908	E2f6	0	5	37	21	2.60542	4.56685	7.63195	0.00573432	0.851608
ENSMUST00000050940	Foxe3	0	5	37	21	2.60542	4.56685	7.63195	0.00573432	0.851608
ENSMUST00000099696	Cd82	0	5	37	21	2.60542	4.56685	7.63195	0.00573432	0.851608
ENSMUST00000165549	Casp8	0	5	29	26	2.595	4.56351	7.81261	0.0051883	0.851608
ENSMUST00000115749	Dnm1l	0	5	22	31	2.59238	4.56018	7.69396	0.00554058	0.851608
ENSMUST00000222609	Cep72	8	3	22	31	2.57958	4.57305	7.66707	0.00562376	0.851608
ENSMUST00000034392	Nip7	16	0	22	31	2.5446	4.58599	7.06714	0.00785103	0.851608
ENSMUST00000215219	Olfr896-ps1	8	5	66	16	2.52962	4.86913	6.88358	0.00869911	0.851608
ENSMUST00000039424	Kctd12b	24	8	132	31	2.50201	5.64823	7.47353	0.00626127	0.851608
ENSMUST00000027966	Fcgr2b	8	27	37	189	2.48742	6.24235	7.56879	0.00593876	0.851608
ENSMUST00000057855	Exoc3l	0	8	29	42	2.4811	4.84015	9.37972	0.00219399	0.851608
ENSMUST00000041779	Clec4a2	0	11	66	31	2.48069	5.08831	9.66422	0.00187892	0.851608
ENSMUST00000212152	Nyap1	8	8	52	42	2.41108	5.09389	11.84	0.00057971	0.851608
ENSMUST00000233480	Khsrp	8	8	37	52	2.40772	5.0874	11.4356	0.000720506	0.851608
ENSMUST00000228034	Grik1	0	8	37	31	2.36041	4.77693	8.32548	0.00390929	0.851608
ENSMUST00000110889	Prkar1b	0	8	29	37	2.35812	4.77364	8.24326	0.00409037	0.851608
ENSMUST00000228188	Grik1	0	8	29	37	2.35812	4.77364	8.24326	0.00409037	0.851608
ENSMUST00000213488	Slc16a10	8	5	37	31	2.3511	4.78948	8.43	0.00369081	0.851608
ENSMUST00000113587	Speg	8	5	29	37	2.34877	4.78617	8.372	0.00381045	0.851608
ENSMUST00000173009	Lig3	16	3	37	31	2.33801	4.8021	8.04646	0.00455926	0.851608
ENSMUST00000111460	Cacul1	0	11	44	42	2.32007	5.02197	10.2534	0.00136434	0.851608
ENSMUST00000215723	Olfr243	16	25	74	141	2.2981	6.1616	14.8804	0.000114545	0.851608
ENSMUST00000039118	Zic5	16	11	37	84	2.28628	5.47277	10.4251	0.00124313	0.851608
ENSMUST00000159958	Crispld1	8	11	81	26	2.28142	5.2058	7.57325	0.00592409	0.851608
ENSMUST00000228882	E4f1	8	14	88	37	2.26907	5.39504	9.25205	0.00235232	0.851608
ENSMUST00000136846	Inpp4a	0	11	52	31	2.23758	4.96639	8.46602	0.00361841	0.851608
ENSMUST00000022310	Ngly1	0	8	37	26	2.23102	4.70738	6.96975	0.00828992	0.851608
ENSMUST00000107893	Atf5	0	8	29	31	2.22423	4.70408	7.03917	0.00797459	0.851608
ENSMUST00000233442	Slc25a27	0	8	29	31	2.22423	4.70408	7.03917	0.00797459	0.851608
ENSMUST00000165657	Slc7a15	0	8	22	37	2.22393	4.70079	6.78038	0.00921655	0.851608
ENSMUST00000109981	Gal3st1	0	11	29	47	2.21811	4.95664	8.38554	0.00378218	0.851608
ENSMUST00000002518	Tle5	8	5	29	31	2.21488	4.71671	7.12633	0.00759601	0.851608
ENSMUST00000109761	Rad23a	8	5	29	31	2.21488	4.71671	7.12633	0.00759601	0.851608
ENSMUST00000109910	Nf2	32	22	199	47	2.20677	6.22387	7.11417	0.0076477	0.851608
ENSMUST00000139848	Rasd2	39	19	199	58	2.20175	6.28589	7.63986	0.00570925	0.851608
ENSMUST00000032768	Nr2f2	16	19	132	42	2.19209	5.8006	8.10319	0.00441874	0.851608
ENSMUST00000186469	Rhof	16	19	81	89	2.18917	5.84777	19.4119	1.05348e-05	0.311766
ENSMUST00000057428	Mylk4	39	33	103	215	2.18311	6.70232	14.2564	0.000159517	0.851608
ENSMUST00000022303	Thrb	8	25	118	63	2.14059	5.87862	11.3585	0.00075105	0.851608
ENSMUST00000160937	Dlx6	16	16	81	68	2.13272	5.67744	16.1474	5.85997e-05	0.851608
ENSMUST00000080431	Slc5a6	0	11	37	37	2.10297	4.89867	7.71832	0.00546632	0.851608
ENSMUST00000026577	Eps8l2	0	19	44	73	2.09749	5.44582	9.53237	0.00201879	0.851608
ENSMUST00000115097	Oacyl	24	5	29	63	2.09327	5.20698	7.28391	0.00695749	0.851608
ENSMUST00000108051	Elf2	16	5	44	31	2.08619	4.92665	7.53345	0.00605638	0.851608
ENSMUST00000111910	Gsg1	8	8	22	47	2.08005	4.90444	6.96258	0.0083232	0.851608
ENSMUST00000049305	Espn	16	5	29	42	2.07805	4.92006	7.4356	0.0063946	0.851608
ENSMUST00000029075	Dok5	24	19	125	58	2.07307	5.90253	10.3067	0.00132549	0.851608
ENSMUST00000054857	Fam110b	8	11	66	26	2.05839	5.09214	6.9096	0.00857342	0.851608
ENSMUST00000231171	Faim2	24	22	147	47	2.03845	5.96869	7.50023	0.00616912	0.851608
ENSMUST00000078757	Gal3st1	24	8	59	47	2.02917	5.31172	10.1345	0.00145516	0.851608
ENSMUST00000028392	Dnajc10	16	8	44	42	2.00916	5.09446	8.74836	0.0030988	0.851608
ENSMUST00000020301	Vsir	8	14	74	31	2.00877	5.24541	7.36242	0.0066601	0.851608
ENSMUST00000058535	Gpr149	8	25	110	47	1.96029	5.73812	7.69701	0.00553125	0.851608
ENSMUST00000159196	Wnk2	16	11	37	58	1.94194	5.24116	8.86396	0.00290856	0.851608
ENSMUST00000226516	Vmn1r73	32	16	66	89	1.92552	5.82199	14.1787	0.000166244	0.851608
ENSMUST00000037374	Gab3	16	16	37	84	1.90991	5.54142	8.1895	0.00421335	0.851608
ENSMUST00000023849	Noct	16	8	52	31	1.9025	5.04121	6.98435	0.00822254	0.851608
ENSMUST00000203524	Ttll3	16	8	52	31	1.9025	5.04121	6.98435	0.00822254	0.851608
ENSMUST00000172697	Mecom	16	11	66	31	1.8693	5.20314	6.82931	0.00896737	0.851608
ENSMUST00000173495	Mecom	16	11	66	31	1.8693	5.20314	6.82931	0.00896737	0.851608
ENSMUST00000050709	Dok7	16	11	59	37	1.86064	5.19991	7.79846	0.00522907	0.851608
ENSMUST00000108537	Zfp446	16	11	59	37	1.86064	5.19991	7.79846	0.00522907	0.851608
ENSMUST00000222517	Ctsl	16	11	44	47	1.85914	5.19346	8.49651	0.00355827	0.851608
ENSMUST00000183850	Kcnn2	8	16	66	42	1.84441	5.33142	8.42024	0.00371067	0.851608
ENSMUST00000182222	Cacng8	16	14	59	47	1.82521	5.33981	9.33559	0.00224745	0.851608
ENSMUST00000235927	Vps37c	8	19	59	58	1.79909	5.45572	10.1822	0.00141801	0.851608
ENSMUST00000020581	Hcn2	16	16	66	52	1.79883	5.47013	10.1793	0.00142028	0.851608
ENSMUST00000025891	Capn1	16	16	37	73	1.77995	5.45761	7.74746	0.0053788	0.851608
ENSMUST00000183862	Olfr1162	8	14	52	37	1.76744	5.13207	7.05467	0.00790587	0.851608
ENSMUST00000040844	Ankrd27	24	14	37	73	1.75106	5.46888	7.2902	0.00693319	0.851608
ENSMUST00000046071	Klhdc8a	16	14	66	37	1.74782	5.29527	7.14439	0.00751989	0.851608
ENSMUST00000055303	Mettl6	8	16	44	52	1.74022	5.27407	8.06774	0.00450602	0.851608
ENSMUST00000081224	Fmnl3	8	16	52	47	1.7398	5.27724	8.16614	0.00426797	0.851608
ENSMUST00000030986	Lrpap1	16	14	37	58	1.73282	5.28252	7.61133	0.00580027	0.851608
ENSMUST00000107425	Aen	8	19	52	58	1.72262	5.40882	8.99755	0.00270342	0.851608
ENSMUST00000023750	Faim2	32	25	118	63	1.68633	5.98457	8.82228	0.00297574	0.851608
ENSMUST00000074552	Ncaph2	8	19	59	47	1.64555	5.36689	7.75681	0.00535103	0.851608
ENSMUST00000094464	Casz1	16	16	37	63	1.63247	5.36888	7.01907	0.00806461	0.851608
ENSMUST00000103081	Adam11	24	25	96	63	1.63073	5.84351	10.3649	0.00128432	0.851608
ENSMUST00000121820	Spock2	32	22	96	58	1.56508	5.82013	8.33595	0.0038868	0.851608
ENSMUST00000114432	Ehmt1	16	22	59	63	1.56064	5.57618	8.68084	0.00321572	0.851608
ENSMUST00000117731	Rbfox3	16	19	66	47	1.55974	5.46253	7.6366	0.00571955	0.851608
ENSMUST00000052168	Otud1	24	16	52	58	1.55703	5.46755	7.81124	0.00519222	0.851608
ENSMUST00000162412	Pde8b	8	19	44	52	1.55676	5.31414	6.75327	0.00935758	0.851608
ENSMUST00000098361	Adad2	16	16	59	42	1.55512	5.33198	6.79128	0.00916043	0.851608
ENSMUST00000204667	Gpr162	24	25	66	73	1.50418	5.76268	9.40074	0.00216898	0.851608
ENSMUST00000113907	Dctn1	8	25	66	52	1.50262	5.52787	7.18215	0.00736324	0.851608
ENSMUST00000104902	Ablim1	24	22	59	68	1.49632	5.65737	8.53752	0.003479	0.851608
ENSMUST00000088233	Fmnl3	24	16	59	47	1.4757	5.42703	6.81289	0.00905024	0.851608
ENSMUST00000079510	Cherp	32	25	66	79	1.45194	5.83504	9.28044	0.00231614	0.851608
ENSMUST00000142951	Nup210	16	27	59	73	1.44093	5.71337	8.43035	0.0036901	0.851608
ENSMUST00000029435	Dclre1b	16	22	52	58	1.4102	5.49132	6.71265	0.00957315	0.851608
ENSMUST00000029053	Ptpn1	39	25	96	63	1.39954	5.91629	7.6648	0.00563085	0.851608
ENSMUST00000043059	Sema7a	16	30	81	63	1.39529	5.78601	8.18253	0.00422958	0.851608
ENSMUST00000226119	Ctnnd2	39	19	74	58	1.36422	5.71524	6.7942	0.00914544	0.851608
ENSMUST00000238313	Fam83h	39	30	103	68	1.32768	6.02931	8.02147	0.00462261	0.851608
ENSMUST00000227683	Crybg2	16	44	96	84	1.2914	6.09876	7.86208	0.00504824	0.851608
ENSMUST00000111899	Pprc1	24	30	74	68	1.28717	5.82069	7.37482	0.00661435	0.851608
ENSMUST00000182056	Baiap3	39	30	74	79	1.21691	5.95694	7.30823	0.00686394	0.851608
