## Supplementary information 4 for "Promoting axon regeneration by enhancing the non-coding function of the injury-responsive coding gene *Gpr151*"

### Sheet: 1
	gi|223461182 Mass: 171623 Score: 914 Matches: 30(16) Sequences: 26(15)
	Glutamyl-prolyl-tRNA synthetase [Mus musculus]
	Query	Observed	Mr(expt)	Mr(calc)	ppm	Miss	Score	Expect	Rank	Unique	Peptide
	56	378.7400	755.4654	755.4653	0.11	0	22	0.076	2	U	R.LLGANIR.V
	172	417.7758	833.5371	833.5374	-0.36	1	38	0.00086	1	U	R.YVALLKK.E
	223	433.7586	865.5027	865.5022	0.60	0	40	0.0017	1	U	K.VIDPVAPR.Y
	285	456.7905	911.5664	911.5665	-0.07	1	27	0.031	1	U	R.RLLGANIR.V
	303	464.7637	927.5128	927.5138	-1.07	0	54	0.00019	1	U	K.VAAQGEVVR.K
	335	471.7721	941.5296	941.5294	0.13	0	42	0.0024	1	U	R.VAVQGDVVR.E
	372	483.7448	965.4750	965.4753	-0.30	0	57	0.00012	1	U	K.SCQFVAVR.R
	460	509.2609	1016.5072	1016.5073	-0.15	0	40	0.0069	1	U	R.VACQGEVVR.K
	656	558.3241	1114.6336	1114.6346	-0.85	0	49	0.0009	1	U	R.LNLNNTVLSK.R
	670	374.8660	1121.5761	1121.5764	-0.28	1	28	0.15	1	U	K.SCQFVAVRR.D
	671	561.7958	1121.5770	1121.5764	0.54	1	(15)	2.3	1	U	K.SCQFVAVRR.D
	716	382.5414	1144.6024	1144.6023	0.11	1	17	1.8	1	U	R.VACQGEVVRK.L
	816	597.2979	1192.5811	1192.5798	1.13	0	29	0.11	1	U	K.FVELPGAEMGK.V + Oxidation (M)
	883	409.5822	1225.7248	1225.7255	-0.55	2	14	1.2	1	U	K.KGDIIQLQRR.G
	997	426.8857	1277.6354	1277.6364	-0.81	1	(22)	0.48	1	U	R.SVGTKWDVSGSR.A
	998	639.8263	1277.6380	1277.6364	1.25	1	43	0.0032	1	U	R.SVGTKWDVSGSR.A
	1045	650.2831	1298.5516	1298.5496	1.54	0	33	0.0064	1	U	K.GSQFGQSCCLR.A
	1069	438.2575	1311.7507	1311.7511	-0.27	1	17	0.99	1	U	R.VAVQGDVVRELK.A
	1143	452.9209	1355.7410	1355.7409	0.06	2	34	0.023	1	U	R.ATVAPDKKQDVGK.F
	1223	701.3207	1400.6269	1400.6242	1.95	0	71	1.6e-006	1	U	R.DQDVEPGAPSMGAK.S
	1253	709.3168	1416.6191	1416.6191	-0.00	0	(69)	2.6e-006	1	U	R.DQDVEPGAPSMGAK.S + Oxidation (M)
	1390	504.9183	1511.7330	1511.7337	-0.48	2	6	15	2	U	R.DMKSCQFVAVRR.D + Oxidation (M)
	1395	758.8607	1515.7068	1515.7053	0.99	0	49	0.0007	1	U	K.SSSNTVESTSLYNK.V
	1457	780.8674	1559.7202	1559.7176	1.67	0	82	2.1e-007	1	U	K.SQGSGLSSGGAGEGQGPK.K
	1606	563.6114	1687.8125	1687.8125	-0.01	1	20	0.59	1	U	K.SQGSGLSSGGAGEGQGPKK.Q
	1612	565.9573	1694.8502	1694.8489	0.78	0	25	0.26	1	U	R.AIQGATSHHLGQNFSK.M
	1653	580.6019	1738.7838	1738.7832	0.34	1	11	2.2	1	U	K.AYVDDTPAEQMKAER.E + Oxidation (M)
	1826	519.2621	2073.0192	2073.0199	-0.34	2	(20)	0.86	1	U	K.SQGSGLSSGGAGEGQGPKKQTR.L
	1827	692.0140	2073.0203	2073.0199	0.18	2	24	0.34	1	U	K.SQGSGLSSGGAGEGQGPKKQTR.L
	1842	712.0306	2133.0699	2133.0702	-0.14	0	45	0.0025	1	U	K.TGQEYKPGNPSAAAVQTVSTK.S
	gi|254553372 Mass: 145547 Score: 336 Matches: 12(6) Sequences: 12(6)
	isoleucine--tRNA ligase, cytoplasmic [Mus musculus]
	Query	Observed	Mr(expt)	Mr(calc)	ppm	Miss	Score	Expect	Rank	Unique	Peptide
	19	360.2079	718.4013	718.4014	-0.03	0	21	0.12	1	U	R.FPGASLK.G
	189	424.2548	846.4950	846.4963	-1.55	0	9	6.5	6	U	R.LYTVVPR.L
	324	468.7552	935.4958	935.4964	-0.59	0	35	0.014	1	U	R.SDTPLIYK.S
	339	472.7618	943.5091	943.5087	0.43	1	33	0.038	1	U	K.DADKNIIR.M
	413	495.2479	988.4812	988.4825	-1.28	0	52	0.0003	1	U	R.LSNEELER.F
	428	500.3007	998.5869	998.5873	-0.36	1	31	0.04	1	U	R.EVINRIQK.L
	526	524.7760	1047.5374	1047.5383	-0.78	0	40	0.0092	1	U	R.MQSVIELGR.V + Oxidation (M)
	603	545.8003	1089.5860	1089.5917	-5.24	0	50	0.00085	1	U	K.GSELEITLTK.G
	684	377.2238	1128.6494	1128.6502	-0.72	2	31	0.055	1	U	R.VREELIDKK.T
	887	409.9029	1226.6868	1226.6870	-0.24	1	12	4	2	U	K.TLGIKGPEDVAK.M
	1084	661.8477	1321.6808	1321.6766	3.17	0	1	58	4	U	K.TVYVSVLPTTADG.-
	1428	385.2122	1536.8195	1536.8195	0.05	2	21	0.57	1	U	R.LRAEPDHMVLGKR.L + Oxidation (M)
	gi|19527028 Mass: 142225 Score: 98 Matches: 4(1) Sequences: 4(1) emPAI: 0.03
	vigilin [Mus musculus]
	Query	Observed	Mr(expt)	Mr(calc)	ppm	Miss	Score	Expect	Rank	Unique	Peptide
	184	423.2313	844.4481	844.4477	0.50	0	35	0.036	1	U	K.ITQQMPK.V
	310	465.7651	929.5156	929.5182	-2.74	0	23	0.35	1	U	R.ELLELASR.M
	377	485.2900	968.5655	968.5655	-0.01	0	23	0.092	1	U	R.SGLVPQQIK.V
	1263	475.9194	1424.7364	1424.7372	-0.57	1	17	1.3	1	U	R.IEGDPQGVQQAKR.E

### Sheet: 2
	gi|21450287 Mass: 89590 Score: 656 Matches: 29(11) Sequences: 23(9) emPAI: 0.62
	cold shock domain-containing protein E1 isoform 1 [Mus musculus]
	Query	Observed	Mr(expt)	Mr(calc)	ppm	Miss	Score	Expect	Rank	Unique	Peptide
	118	414.2711	826.5276	826.5276	0.01	0	31	0.014	1	U	R.TGKPIAIK.L
	187	436.2515	870.4884	870.4923	-4.44	1	15	2.1	1	U	K.IRQAGVID.-
	301	476.7696	951.5247	951.5250	-0.32	0	22	0.24	1	U	K.AVAAPRPDR.L
	382	500.3013	998.5880	998.5873	0.72	2	16	1	1	U	R.KIRQAGVID.-
	405	504.7649	1007.5152	1007.5148	0.39	1	12	3.2	1	U	R.FNISTDRR.D
	412	505.7541	1009.4937	1009.4941	-0.40	0	16	1.5	1	U	K.NQNDPLPGR.I
	417	506.8082	1011.6018	1011.6011	0.65	1	9	5.6	1	U	R.LMVLRQPR.G
	503	529.8342	1057.6539	1057.6536	0.33	1	41	0.0012	1	U	R.IKVDFVIPK.E
	504	353.5590	1057.6551	1057.6536	1.49	1	(29)	0.022	1	U	R.IKVDFVIPK.E
	680	380.2116	1137.6131	1137.6142	-1.00	0	(24)	0.2	1	U	K.VTLLEGDHVR.F
	681	569.8151	1137.6157	1137.6142	1.28	0	46	0.0011	1	U	K.VTLLEGDHVR.F
	697	575.2919	1148.5692	1148.5713	-1.88	1	6	16	2	U	K.ELPFGDKDTK.S
	698	383.8641	1148.5706	1148.5713	-0.66	1	(5)	24	3	U	K.ELPFGDKDTK.S
	763	586.8000	1171.5854	1171.5833	1.82	0	60	5.5e-005	1	U	K.NITLDDASAPR.L
	887	619.2674	1236.5202	1236.5193	0.74	0	63	5.4e-006	1	U	R.GPDNSMGFGAER.K
	915	416.5631	1246.6674	1246.6669	0.37	0	20	0.73	2	U	K.IKPEIHPEER.M
	928	627.2648	1252.5150	1252.5143	0.59	0	(44)	0.00026	1	U	R.GPDNSMGFGAER.K + Oxidation (M)
	1126	451.9206	1352.7400	1352.7412	-0.87	1	36	0.014	1	U	K.SKVTLLEGDHVR.F
	1144	455.5730	1363.6973	1363.6983	-0.79	2	9	9.8	1	U	K.ELPFGDKDTKSK.V
	1145	455.8785	1364.6137	1364.6143	-0.43	1	17	0.7	1	U	R.GPDNSMGFGAERK.I
	1148	456.2129	1365.6170	1365.6174	-0.30	0	26	0.063	1	U	K.GTVSFHSHSDHR.F
	1219	707.3885	1412.7624	1412.7623	0.08	1	86	1.8e-007	1	U	R.LKNITLDDASAPR.L
	1220	471.9284	1412.7633	1412.7623	0.71	1	(21)	0.49	1	U	R.LKNITLDDASAPR.L
	1232	474.5878	1420.7415	1420.7423	-0.55	1	36	0.018	1	U	K.VPSKNQNDPLPGR.I
	1259	478.9484	1433.8233	1433.8215	1.28	1	8	4.3	1	U	K.AVAAPRPDRLVNR.L
	1533	406.4657	1621.8338	1621.8358	-1.25	1	6	19	2	U	R.VCEGPKAVAAPRPDR.L
	1710	882.4058	1762.7971	1762.7944	1.50	0	54	0.00014	1	U	K.SPAAPGQSPTGSVCYER.N
	1782	465.5179	1858.0424	1858.0425	-0.03	2	(16)	0.72	1	U	K.VIPKVPSKNQNDPLPGR.I
	1783	620.3574	1858.0503	1858.0425	4.19	2	19	0.32	1	U	K.VIPKVPSKNQNDPLPGR.I
	gi|42558248 Mass: 78292 Score: 297 Matches: 9(7) Sequences: 8(6)
	caprin-1 isoform a [Mus musculus]
	Query	Observed	Mr(expt)	Mr(calc)	ppm	Miss	Score	Expect	Rank	Unique	Peptide
	70	395.2447	788.4749	788.4756	-0.89	0	17	0.37	1	U	R.SILTISR.H
	389	502.2478	1002.4811	1002.4804	0.70	0	52	0.00038	1	U	K.AMEEGLTPR.E
	411	505.7518	1009.4890	1009.4903	-1.28	0	17	1.1	1	U	R.GIGVFGDMAK.D + Oxidation (M)
	431	510.2447	1018.4748	1018.4753	-0.49	0	(51)	0.00039	1	U	K.AMEEGLTPR.E + Oxidation (M)
	434	510.7767	1019.5389	1019.5400	-1.06	0	55	0.00025	1	U	K.ITQDIFQR.L
	805	397.2083	1188.6030	1188.6033	-0.26	2	27	0.15	1	U	R.IKGGEMDRQR.A
	904	622.3184	1242.6223	1242.6204	1.53	0	60	5e-005	1	U	K.LENDQIENLR.Q
	979	426.5703	1276.6891	1276.6888	0.25	0	18	1	1	U	R.VLTHIDHSLSR.Q
	1311	490.6124	1468.8153	1468.8150	0.16	0	24	0.21	1	U	K.LQQHPVLPVPGER.N
	1398	509.9337	1526.7792	1526.7801	-0.55	1	22	0.43	1	U	K.LENDQIENLRQR.F
	1842	658.3597	1972.0572	1972.0530	2.12	1	27	0.1	1	U	R.LYLQKQPQPQPPPPEGR.T
	gi|23956214 Mass: 75508 Score: 249 Matches: 12(3) Sequences: 9(3) emPAI: 0.19
	splicing factor, proline- and glutamine-rich [Mus musculus]
	Query	Observed	Mr(expt)	Mr(calc)	ppm	Miss	Score	Expect	Rank	Unique	Peptide
	597	367.2120	1098.6142	1098.6146	-0.33	1	(13)	3.7	1	U	R.AVVIVDDRGR.S
	598	550.3146	1098.6146	1098.6146	0.04	1	42	0.0033	1	U	R.AVVIVDDRGR.S
	691	381.8803	1142.6191	1142.6196	-0.46	0	35	0.029	1	U	R.FATHAAALSVR.N
	824	600.8456	1199.6766	1199.6873	-8.94	1	5	27	8	U	K.LESRALAEIAK.A
	882	412.5544	1234.6413	1234.6418	-0.41	1	25	0.23	1	U	R.RPGEKTYTQR.C
	907	415.9033	1244.6880	1244.6877	0.28	0	(16)	1.9	1	U	K.GIVEFASKPAAR.K
	908	623.3514	1244.6882	1244.6877	0.41	0	32	0.053	1	U	K.GIVEFASKPAAR.K
	1102	671.3372	1340.6599	1340.6586	0.97	0	36	0.014	1	U	R.FGQGGAGPVGGQGPR.G
	1315	491.6109	1471.8108	1471.8107	0.06	2	18	1.1	1	U	R.AVVIVDDRGRSTGK.G
	1526	405.4780	1617.8829	1617.8838	-0.58	1	(26)	0.13	1	U	R.STGKGIVEFASKPAAR.K
	1527	540.3018	1617.8836	1617.8838	-0.13	1	28	0.083	1	U	R.STGKGIVEFASKPAAR.K
	1681	576.6240	1726.8502	1726.8500	0.16	1	28	0.13	1	U	R.TERFGQGGAGPVGGQGPR.G
	gi|13529464 Mass: 76790 Score: 58 Matches: 4(0) Sequences: 4(0)
	Nucleolin [Mus musculus]
	Query	Observed	Mr(expt)	Mr(calc)	ppm	Miss	Score	Expect	Rank	Unique	Peptide
	808	398.2105	1191.6097	1191.6095	0.15	1	14	3.3	3	U	R.IVTDRETGSSK.G
	1147	455.9452	1364.8138	1364.8140	-0.10	2	3	9.2	2	U	K.VIPTPGKKGAAQAK.A
	1168	458.5877	1372.7414	1372.7422	-0.62	1	17	1.6	1	U	R.TIRLELQGSNSR.S
	1810	634.3225	1899.9455	1899.9439	0.87	2	25	0.22	1	U	R.SVSLYYTGEKGQRQER.T
	gi|3329496 Mass: 88635 Score: 54 Matches: 3(1) Sequences: 2(1) emPAI: 0.05
	heterogenous nuclear ribonucleoprotein U [Mus musculus]
	Query	Observed	Mr(expt)	Mr(calc)	ppm	Miss	Score	Expect	Rank	Unique	Peptide
	104	410.2393	818.4640	818.4650	-1.20	0	16	1.1	2	U	K.FIEIAAR.K
	1708	588.3279	1761.9620	1761.9625	-0.27	2	39	0.0087	1	U	K.KAEVEGKDLPEHAVLK.M
	1709	441.4978	1761.9622	1761.9625	-0.14	2	(21)	0.53	1	U	K.KAEVEGKDLPEHAVLK.M

### Sheet: 3
	gi|262118273 Mass: 76423 Score: 319 Matches: 12(6) Sequences: 11(5)
	arginine--tRNA ligase, cytoplasmic [Mus musculus]
	Query	Observed	Mr(expt)	Mr(calc)	ppm	Miss	Score	Expect	Rank	Unique	Peptide
	61	387.2466	772.4787	772.4807	-2.53	1	1	26	2	U	R.QTGKVLK.V
	243	459.2505	916.4864	916.4865	-0.17	0	32	0.051	1	U	R.EIAENITK.H
	308	481.2475	960.4805	960.4811	-0.58	0	24	0.32	1	U	K.NMININSR.L
	388	501.2199	1000.4253	1000.4250	0.25	0	28	0.0096	1	U	R.GESFYQDR.M
	560	540.7717	1079.5289	1079.5281	0.76	0	45	0.0015	1	U	R.STIIGESMSR.L
	600	548.7681	1095.5217	1095.5230	-1.19	0	(39)	0.0059	1	U	R.STIIGESMSR.L + Oxidation (M)
	663	565.3336	1128.6527	1128.6502	2.17	1	30	0.071	1	U	K.ALTAEIDRLK.N
	721	578.8377	1155.6607	1155.6611	-0.33	1	16	1.3	1	U	R.LLQQEREIK.A
	800	596.8112	1191.6078	1191.6070	0.62	0	31	0.05	1	U	R.LQEVFGCAIR.A
	832	602.3265	1202.6385	1202.6394	-0.73	1	29	0.12	1	U	R.DKVLTEEELK.A
	993	645.3588	1288.7031	1288.7027	0.32	0	64	2.6e-005	1	U	K.VIVDFSSPNIAK.E
	1813	654.3149	1959.9228	1959.9174	2.77	1	18	0.76	1	U	K.SDGGYTYDTSDLAAIKQR.L
	gi|110626031 Mass: 48511 Score: 299 Matches: 15(5) Sequences: 11(5)
	KH domain-containing, RNA-binding, signal transduction-associated protein 1 [Mus musculus]
	Query	Observed	Mr(expt)	Mr(calc)	ppm	Miss	Score	Expect	Rank	Unique	Peptide
	477	520.8086	1039.6026	1039.6026	0.04	0	20	0.24	1	U	K.ILGPQGNTIK.R
	524	532.3002	1062.5858	1062.5856	0.22	1	21	0.53	1	U	K.ISVLGKGSMR.D + Oxidation (M)
	556	539.8328	1077.6511	1077.6407	9.62	1	0	16	1	U	R.GVGPPRGALVR.G
	786	395.5845	1183.7317	1183.7329	-1.01	1	(10)	1.6	1	U	R.VLIPVKQYPK.F
	787	592.8736	1183.7326	1183.7329	-0.18	1	32	0.0094	1	U	R.VLIPVKQYPK.F
	792	593.8174	1185.6202	1185.6214	-1.02	2	11	6.8	6	U	R.RDDPASRLTR.S
	811	399.5751	1195.7034	1195.7037	-0.26	1	(10)	2.9	2	U	K.ILGPQGNTIKR.L
	812	598.8593	1195.7041	1195.7037	0.32	1	50	0.00031	1	U	K.ILGPQGNTIKR.L
	1147	456.8861	1367.6366	1367.6371	-0.34	2	15	1.4	1	U	K.GAYREHPYGRY.-
	1317	491.6150	1471.8231	1471.8246	-0.98	1	(14)	2.2	1	U	R.LQEETGAKISVLGK.G
	1318	736.9202	1471.8259	1471.8246	0.90	1	56	0.00013	1	U	R.LQEETGAKISVLGK.G
	1336	495.5685	1483.6837	1483.6838	-0.05	1	46	0.00087	1	U	R.SCSKDPSGAHPSVR.L
	1536	543.6490	1627.9251	1627.9257	-0.34	2	20	0.38	1	U	K.RLQEETGAKISVLGK.G
	1763	468.7245	1870.8687	1870.8704	-0.89	2	31	0.031	1	U	R.SSGRSCSKDPSGAHPSVR.L
	1764	375.1812	1870.8694	1870.8704	-0.55	2	(5)	14	7	U	R.SSGRSCSKDPSGAHPSVR.L
	gi|29788787 Mass: 62861 Score: 280 Matches: 11(4) Sequences: 8(4)
	heterogeneous nuclear ribonucleoprotein Q isoform 2 [Mus musculus]
	Query	Observed	Mr(expt)	Mr(calc)	ppm	Miss	Score	Expect	Rank	Unique	Peptide
	165	430.7664	859.5182	859.5167	1.66	0	9	5.2	2	U	R.LFVGSIPK.S
	166	430.7898	859.5650	859.5644	0.77	1	9	0.6	1	U	K.VKVLFVR.N
	252	464.2566	926.4986	926.4974	1.27	0	43	0.0029	1	U	K.AGPIWDLR.L
	383	499.7607	997.5069	997.5080	-1.16	0	52	0.00024	1	U	K.GVEAGPDLLQ.-
	820	400.2120	1197.6141	1197.6142	-0.08	1	(14)	2.2	1	U	K.SFSQFGKLER.V
	821	599.8144	1197.6142	1197.6142	0.01	1	28	0.081	1	U	K.SFSQFGKLER.V
	1044	656.3303	1310.6460	1310.6467	-0.53	0	65	2.2e-005	1	U	R.TGYTLDVTTGQR.K
	1255	480.5876	1438.7409	1438.7416	-0.47	1	(17)	1.1	1	U	R.TGYTLDVTTGQRK.Y
	1256	720.3782	1438.7418	1438.7416	0.11	1	53	0.0003	1	U	R.TGYTLDVTTGQRK.Y
	1260	482.2594	1443.7564	1443.7569	-0.36	2	(12)	5.8	1	U	K.VADSSKGPDEAKIK.A
	1261	361.9468	1443.7580	1443.7569	0.78	2	20	0.84	1	U	K.VADSSKGPDEAKIK.A
	gi|31982757 Mass: 54112 Score: 254 Matches: 13(6) Sequences: 8(5) emPAI: 0.49
	ras GTPase-activating protein-binding protein 2 isoform a [Mus musculus]
	Query	Observed	Mr(expt)	Mr(calc)	ppm	Miss	Score	Expect	Rank	Unique	Peptide
	195	439.2234	876.4322	876.4310	1.35	0	(25)	0.27	1	U	R.GIVGGGMMR.D
	230	455.2175	908.4204	908.4208	-0.41	0	43	0.0022	1	U	R.GIVGGGMMR.D + 2 Oxidation (M)
	1033	435.8828	1304.6266	1304.6255	0.82	1	46	0.002	1	U	K.LGSGRGTGQMEGR.F
	1069	441.2142	1320.6207	1320.6205	0.17	1	(28)	0.08	1	U	K.LGSGRGTGQMEGR.F + Oxidation (M)
	1077	442.5919	1324.7538	1324.7537	0.12	0	34	0.012	1		M.VMEKPSPLLVGR.E
	1248	717.8550	1433.6954	1433.6973	-1.32	0	65	2.1e-005	1	U	K.VLSLNFSECHTK.I
	1249	478.9060	1433.6963	1433.6973	-0.70	0	(6)	17	2	U	K.VLSLNFSECHTK.I
	1273	484.2595	1449.7568	1449.7576	-0.53	0	(32)	0.05	1	U	R.VDAKPEVQSQPPR.V
	1274	725.8871	1449.7596	1449.7576	1.40	0	34	0.031	1	U	R.VDAKPEVQSQPPR.V
	1631	427.2389	1704.9267	1704.9271	-0.24	1	(11)	3.8	1	U	R.VDAKPEVQSQPPRVR.E
	1632	569.3165	1704.9276	1704.9271	0.28	1	21	0.32	1	U	R.VDAKPEVQSQPPRVR.E
	1766	469.0149	1872.0305	1872.0291	0.71	1	9	5.4	1		M.VMEKPSPLLVGREFVR.Q + Oxidation (M)
	1967	599.6886	2993.4066	2993.4016	1.67	0	1	36	2	U	R.NSSYVHGGVDASGKPQEAVYGQNDIHHK.V

### Sheet: 4
	gi|165932375 Mass: 44801 Score: 232 Matches: 7(4) Sequences: 6(4)
	plasminogen activator inhibitor 1 RNA-binding protein isoform 1 [Mus musculus]
	Query	Observed	Mr(expt)	Mr(calc)	ppm	Miss	Score	Expect	Rank	Unique	Peptide
	307	488.7823	975.5500	975.5501	-0.11	1	18	0.95	1	U	R.AKVEFNIR.K
	1169	730.8580	1459.7014	1459.7015	-0.07	0	83	3.5e-007	1	U	K.SAAQAAAQTNSNAAGK.Q
	1656	619.9898	1856.9476	1856.9452	1.27	1	50	0.00087	1	U	K.SAAQAAAQTNSNAAGKQLR.K
	1731	497.2668	1985.0383	1985.0402	-0.96	2	(8)	9.7	1	U	K.SAAQAAAQTNSNAAGKQLRK.E
	1732	662.6873	1985.0401	1985.0402	-0.03	2	37	0.012	1	U	K.SAAQAAAQTNSNAAGKQLRK.E
	1758	513.5334	2050.1045	2050.1032	0.62	2	32	0.027	1	U	R.VGRRPDQQLQGDGKLIDR.R
	1791	532.7336	2126.9055	2126.9076	-0.99	1	13	0.67	1	U	K.SKSEEAHAEDSVMDHHFR.K + Oxidation (M)
	gi|255958247 Mass: 54620 Score: 139 Matches: 7(2) Sequences: 5(2)
	non-POU domain-containing octamer-binding protein [Mus musculus]
	Query	Observed	Mr(expt)	Mr(calc)	ppm	Miss	Score	Expect	Rank	Unique	Peptide
	710	397.8873	1190.6402	1190.6408	-0.50	1	30	0.089	1	U	R.KPGEKTFTQR.S
	798	411.2301	1230.6684	1230.6721	-2.99	0	(5)	25	2	U	K.GIVEFSGKPAAR.K
	799	616.3442	1230.6738	1230.6721	1.42	0	49	0.00084	1	U	K.GIVEFSGKPAAR.K
	1026	453.9293	1358.7661	1358.7670	-0.65	1	29	0.06	1	U	K.GIVEFSGKPAARK.A
	1160	485.5879	1453.7420	1453.7426	-0.39	1	11	6.1	1	U	K.AFNLEKQNHTPR.K
	1187	367.9611	1467.8155	1467.8158	-0.19	1	(4)	23	2	U	R.AVVIVDDRGRPSGK.G
	1188	490.2794	1467.8163	1467.8158	0.38	1	20	0.56	1	U	R.AVVIVDDRGRPSGK.G
	gi|8895708 Mass: 43281 Score: 120 Matches: 7(3) Sequences: 5(2) emPAI: 0.22
	DAZ-associated protein 1 [Mus musculus]
	Query	Observed	Mr(expt)	Mr(calc)	ppm	Miss	Score	Expect	Rank	Unique	Peptide
	109	415.2189	828.4232	828.4242	-1.18	1	9	3.2	6	U	K.EGWKGPR.S
	726	399.8729	1196.5968	1196.5972	-0.36	0	(14)	3.5	1	U	R.NIDPKPCTPR.G
	727	599.3066	1196.5986	1196.5972	1.19	0	15	1.4	1	U	R.NIDPKPCTPR.G
	950	437.9138	1310.7195	1310.7207	-0.91	2	41	0.0047	1	U	R.TRPKEGWKGPR.S
	1667	624.2985	1869.8737	1869.8718	1.04	1	(31)	0.042	1	U	R.DSKNQAPGQPGASQWGSR.V
	1668	935.9444	1869.8742	1869.8718	1.32	1	38	0.0084	1	U	R.DSKNQAPGQPGASQWGSR.V
	1823	581.7832	2323.1037	2323.1053	-0.71	2	17	1.4	1	U	R.AEPRDSKNQAPGQPGASQWGSR.V
	gi|10185723 Mass: 38803 Score: 102 Matches: 2(2) Sequences: 2(2) emPAI: 0.25
	Y-box protein 3 long isoform [Mus musculus]
	Query	Observed	Mr(expt)	Mr(calc)	ppm	Miss	Score	Expect	Rank	Unique	Peptide
	1419	543.9567	1628.8484	1628.8482	0.11	1	35	0.026	1	U	R.SRPLNAVSQDGKETK.A
	1654	928.9117	1855.8088	1855.8071	0.90	0	67	3.9e-006	1	U	K.AGEAPTENPAPATEQSSAE.-

### Sheet: 5
	gi|6754222 Mass: 30926 Score: 668 Matches: 32(14) Sequences: 22(12) emPAI: 4.23
	heterogeneous nuclear ribonucleoprotein A/B isoform 2 [Mus musculus]
	Query	Observed	Mr(expt)	Mr(calc)	ppm	Miss	Score	Expect	Rank	Unique	Peptide
	361	506.7928	1011.5711	1011.5713	-0.20	1	2	21	3	U	R.LDGRVIDPK.K
	401	515.2659	1028.5172	1028.5179	-0.65	1	10	5.1	2	U	K.DLKDYFTK.F
	489	536.7947	1071.5749	1071.5746	0.26	1	19	2.2	1		K.CEIKVAQPK.E
	633	570.8404	1139.6662	1139.6662	-0.01	2	25	0.13	2	U	R.LDGRVIDPKK.A
	634	380.8961	1139.6666	1139.6662	0.33	2	(13)	1.8	1	U	R.LDGRVIDPKK.A
	695	584.2897	1166.5649	1166.5642	0.63	0	35	0.022	1		K.FGEVVDCTIK.M
	712	589.2737	1176.5328	1176.5312	1.36	0	22	0.23	1	U	R.GGHQNNYKPY.-
	1136	464.9028	1391.6865	1391.6867	-0.18	1	(22)	0.48	1	U	K.FHTVSGSKCEIK.V
	1137	696.8512	1391.6878	1391.6867	0.80	1	36	0.019	1	U	K.FHTVSGSKCEIK.V
	1259	365.7120	1458.8191	1458.8195	-0.28	2	7	9.4	1	U	K.VLEKKFHTVSGSK.C
	1274	489.2663	1464.7771	1464.7797	-1.80	2	(15)	2.1	1	U	K.VLDQKEHRLDGR.V
	1275	367.2022	1464.7795	1464.7797	-0.15	2	15	1.7	1	U	K.VLDQKEHRLDGR.V
	1328	499.5662	1495.6768	1495.6764	0.29	1	30	0.033	1	U	R.GNRGSGGGQGSTNYGK.S
	1332	750.3486	1498.6826	1498.6801	1.68	0	71	3.3e-006	1	U	K.EVYQQQQYGSGGR.G
	1345	752.3882	1502.7619	1502.7617	0.18	0	55	0.00028	1	U	K.IFVGGLNPEATEEK.I
	1376	380.9526	1519.7813	1519.7817	-0.23	2	(22)	0.61	1	U	K.KFHTVSGSKCEIK.V
	1377	507.6012	1519.7819	1519.7817	0.11	2	27	0.16	1	U	K.KFHTVSGSKCEIK.V
	1399	514.2410	1539.7011	1539.7026	-0.99	1	65	1.4e-005	1	U	R.GSGGGQGSTNYGKSQR.R
	1721	586.2990	1755.8752	1755.8751	0.05	2	32	0.038	1	U	K.DSSSVEKVLDQKEHR.L
	1722	439.9764	1755.8763	1755.8751	0.67	2	(3)	31	8	U	K.DSSSVEKVLDQKEHR.L
	1738	589.6145	1765.8216	1765.8204	0.66	2	41	0.0032	1	U	R.NRGNRGSGGGQGSTNYGK.S
	1799	913.9311	1825.8476	1825.8456	1.13	1	(16)	1.1	1	U	K.EVYQQQQYGSGGRGNR.N
	1800	609.6232	1825.8477	1825.8456	1.16	1	33	0.024	1	U	K.EVYQQQQYGSGGRGNR.N
	1840	467.7240	1866.8669	1866.8681	-0.65	2	20	0.52	1	U	R.GNRGSGGGQGSTNYGKSQR.R
	1879	384.0069	1914.9981	1914.9986	-0.23	2	(0)	69	7	U	K.FHTVSGSKCEIKVAQPK.E
	1880	639.3410	1915.0012	1914.9986	1.36	2	20	0.8	1	U	K.FHTVSGSKCEIKVAQPK.E
	1881	479.7576	1915.0014	1914.9986	1.49	2	(7)	17	2	U	K.FHTVSGSKCEIKVAQPK.E
	1917	977.9527	1953.8908	1953.8925	-0.83	1	30	0.046	1	U	K.FGEVVDCTIKMDPNTGR.S + Oxidation (M)
	1965	675.0046	2021.9921	2021.9919	0.10	1	(33)	0.031	1	U	K.VAQPKEVYQQQQYGSGGR.G
	1966	1012.0042	2021.9937	2021.9919	0.91	1	37	0.015	1	U	K.VAQPKEVYQQQQYGSGGR.G
	2072	588.2967	2349.1579	2349.1574	0.21	2	(31)	0.051	1	U	K.VAQPKEVYQQQQYGSGGRGNR.N
	2073	784.0601	2349.1584	2349.1574	0.41	2	35	0.02	1	U	K.VAQPKEVYQQQQYGSGGRGNR.N
	gi|85060507 Mass: 38924 Score: 429 Matches: 21(8) Sequences: 15(6)
	heterogeneous nuclear ribonucleoprotein A1 isoform b [Mus musculus]
	Query	Observed	Mr(expt)	Mr(calc)	ppm	Miss	Score	Expect	Rank	Unique	Peptide
	330	499.7847	997.5548	997.5556	-0.86	1	6	7.3	1		K.VDGRVVEPK.R
	635	380.8997	1139.6772	1139.6775	-0.20	2	14	1.3	1		R.VVEPKRAVSR.E
	666	385.5597	1153.6572	1153.6568	0.42	2	22	0.18	1		K.VDGRVVEPKR.A
	974	433.8894	1298.6465	1298.6466	-0.11	1	(33)	0.03	1	U	K.SESPKEPEQLR.K
	975	650.3309	1298.6472	1298.6466	0.45	1	39	0.0071	1	U	K.SESPKEPEQLR.K
	1198	476.5877	1426.7412	1426.7416	-0.25	2	31	0.05	1	U	K.SESPKEPEQLRK.L
	1218	479.9197	1436.7373	1436.7372	0.08	0	(27)	0.16	1	U	R.EDSQRPGAHLTVK.K
	1220	719.3769	1436.7392	1436.7372	1.42	0	27	0.15	1	U	R.EDSQRPGAHLTVK.K
	1314	495.8931	1484.6575	1484.6579	-0.29	0	11	1.8	1	U	K.YHTVNGHNCEVR.K
	1438	392.2152	1564.8317	1564.8321	-0.26	1	5	23	2	U	R.EDSQRPGAHLTVKK.I
	1501	404.1952	1612.7515	1612.7529	-0.82	1	6	11	2	U	K.YHTVNGHNCEVRK.A
	1526	543.5991	1627.7755	1627.7743	0.75	0	(44)	0.0023	1	U	R.SSGPYGGGGQYFAKPR.N
	1527	814.8957	1627.7768	1627.7743	1.56	0	92	3.8e-008	1	U	R.SSGPYGGGGQYFAKPR.N
	1631	847.8542	1693.6938	1693.6928	0.59	0	103	3.5e-010	1	U	R.NQGGYGGSSSSSSYGSGR.R
	1822	463.5011	1849.9753	1849.9758	-0.30	1	7	12	1	U	R.AVSREDSQRPGAHLTVK.K
	1823	617.6659	1849.9758	1849.9758	-0.00	1	(7)	13	1	U	R.AVSREDSQRPGAHLTVK.K
	1936	495.5248	1978.0701	1978.0708	-0.34	2	(18)	0.75	1	U	R.AVSREDSQRPGAHLTVKK.I
	1937	660.3644	1978.0713	1978.0708	0.26	2	35	0.016	1	U	R.AVSREDSQRPGAHLTVKK.I
	1946	666.6284	1996.8635	1996.8624	0.56	2	26	0.036	1	U	R.NQGGYGGSSSSSSYGSGRRF.-
	1958	402.2226	2006.0766	2006.0769	-0.16	2	(4)	24	3	U	K.RAVSREDSQRPGAHLTVK.K
	1959	502.5266	2006.0772	2006.0769	0.13	2	5	19	1	U	K.RAVSREDSQRPGAHLTVK.K
	gi|9957161 Mass: 36278 Score: 361 Matches: 16(6) Sequences: 11(6) emPAI: 1.03
	alphaCP-3 [Mus musculus]
	Query	Observed	Mr(expt)	Mr(calc)	ppm	Miss	Score	Expect	Rank	Unique	Peptide
	152	431.7259	861.4372	861.4378	-0.76	0	16	2.2	1		R.QMSGAQIK.I
	455	529.8008	1057.5870	1057.5880	-0.92	1	24	0.43	1	U	R.QGTKINEIR.Q
	456	353.5366	1057.5880	1057.5880	0.05	1	(14)	3.7	1	U	R.QGTKINEIR.Q
	506	539.7755	1077.5365	1077.5376	-1.06	0	22	0.58	1	U	R.LTSEVTGMGAL.-
	538	547.7734	1093.5323	1093.5325	-0.19	0	(20)	0.66	1	U	R.LTSEVTGMGAL.- + Oxidation (M)
	613	567.7733	1133.5321	1133.5313	0.74	0	48	0.00088	1	U	K.IANATEGSSER.Q
	949	644.8010	1287.5874	1287.5877	-0.28	0	58	5e-005	1		R.INISEGNCPER.I
	1175	472.9170	1415.7292	1415.7153	9.87	0	3	42	5		K.QICVVMLESPPK.G + Oxidation (M)
	1203	714.8973	1427.7801	1427.7806	-0.36	0	36	0.018	1		R.LVVPASQCGSLIGK.G
	1311	494.6215	1480.8426	1480.8436	-0.61	1	(19)	0.42	1		R.LLMHGKEVGSIIGK.K
	1330	375.2167	1496.8377	1496.8385	-0.49	1	(12)	3	1		R.LLMHGKEVGSIIGK.K + Oxidation (M)
	1331	499.9536	1496.8391	1496.8385	0.42	1	31	0.035	1		R.LLMHGKEVGSIIGK.K + Oxidation (M)
	1346	501.9363	1502.7870	1502.7875	-0.31	1	22	0.59	1		K.INEIRQMSGAQIK.I + Oxidation (M)
	1724	879.4835	1756.9524	1756.9506	1.03	1	40	0.0074	1	U	R.LVVPASQCGSLIGKGGSK.I
	1725	586.6582	1756.9528	1756.9506	1.26	1	(19)	0.95	1	U	R.LVVPASQCGSLIGKGGSK.I
	2009	1053.4919	2104.9693	2104.9695	-0.09	0	62	3e-005	1		R.ESTGAQVQVAGDMLPNSTER.A + Oxidation (M)

### Sheet: 6
	gi|226443091 Mass: 30683 Score: 183 Matches: 7(4) Sequences: 4(3) emPAI: 0.52
	heterogeneous nuclear ribonucleoprotein A0 [Mus musculus]
	Query	Observed	Mr(expt)	Mr(calc)	ppm	Miss	Score	Expect	Rank	Unique	Peptide
	504	553.2424	1104.4702	1104.4697	0.42	0	59	1.4e-005	1	U	K.SGGGGGGGGSWGGR.S
	1090	478.9192	1433.7358	1433.7375	-1.18	1	(25)	0.21	1	U	K.AVPKEDIHAGGGGAR.A
	1092	717.8763	1433.7380	1433.7375	0.34	1	74	2.8e-006	1	U	K.AVPKEDIHAGGGGAR.A
	1260	517.9377	1550.7914	1550.7913	0.05	1	(6)	21	5	U	R.AVSREDSARPGAHAK.V
	1261	388.7053	1550.7921	1550.7913	0.47	1	8	10	3	U	R.AVSREDSARPGAHAK.V
	1274	521.6179	1561.8319	1561.8325	-0.35	2	(33)	0.045	1	U	K.KAVPKEDIHAGGGGAR.A
	1275	391.4654	1561.8327	1561.8325	0.14	2	42	0.0056	1	U	K.KAVPKEDIHAGGGGAR.A
	gi|254553321 Mass: 30094 Score: 88 Matches: 4(1) Sequences: 4(1)
	40S ribosomal protein S3a [Mus musculus]
	Query	Observed	Mr(expt)	Mr(calc)	ppm	Miss	Score	Expect	Rank	Unique	Peptide
	699	401.8704	1202.5893	1202.5891	0.12	1	32	0.049	1	U	K.AAGDETGAKVER.A
	728	406.5390	1216.5951	1216.5949	0.17	0	9	9.7	1	U	K.TSYAQHQQVR.Q
	968	449.2370	1344.6893	1344.6898	-0.43	1	24	0.3	1	U	R.KTSYAQHQQVR.Q
	1082	477.9352	1430.7836	1430.7841	-0.36	2	23	0.37	1	U	R.TQGTKIASDGLKGR.V

### Sheet: 7
	gi|254675270 Mass: 23033 Score: 80 Matches: 4(2) Sequences: 3(2)
	40S ribosomal protein S5 [Mus musculus]
	Query	Observed	Mr(expt)	Mr(calc)	ppm	Miss	Score	Expect	Rank	Unique	Peptide
	152	450.7379	899.4612	899.4613	-0.14	0	13	2	1	U	K.YLPHSAGR.Y
	234	486.7498	971.4851	971.4858	-0.71	0	34	0.015	1	U	K.AQCPIVER.L
	423	367.5346	1099.5818	1099.5808	0.93	1	(31)	0.063	1	U	R.KAQCPIVER.L
	424	550.7986	1099.5827	1099.5808	1.78	1	33	0.047	1	U	R.KAQCPIVER.L

### Sheet: 8
	gi|12963511 Mass: 16076 Score: 200 Matches: 9(4) Sequences: 7(4) emPAI: 1.84
	40S ribosomal protein S19 [Mus musculus]
	Query	Observed	Mr(expt)	Mr(calc)	ppm	Miss	Score	Expect	Rank	Unique	Peptide
	55	400.2245	798.4344	798.4348	-0.54	0	28	0.036	1	U	K.LTPQGQR.D
	226	485.8005	969.5865	969.5859	0.69	0	36	0.0083	1	U	R.VLQALEGLK.M
	483	567.7806	1133.5466	1133.5465	0.06	0	46	0.0018	1	U	K.DVNQQEFVR.A
	529	386.2037	1155.5893	1155.5897	-0.40	0	20	0.56	1	U	R.NGVRPSHFSR.G
	616	403.2349	1206.6828	1206.6833	-0.43	2	(18)	0.84	1	U	R.IAGQVAAANKKH.-
	617	604.3492	1206.6838	1206.6833	0.44	2	22	0.33	1	U	R.IAGQVAAANKKH.-
	783	433.5652	1297.6737	1297.6739	-0.16	1	(2)	35	5	U	K.LTPQGQRDLDR.I
	784	649.8448	1297.6751	1297.6739	0.99	1	9	7.8	1	U	K.LTPQGQRDLDR.I
	1304	572.6412	1714.9017	1714.9003	0.83	1	38	0.014	1	U	M.PGVTVKDVNQQEFVR.A
	gi|6677775 Mass: 14807 Score: 164 Matches: 4(4) Sequences: 3(3) emPAI: 1.34
	60S ribosomal protein L22 isoform a [Mus musculus]
	Query	Observed	Mr(expt)	Mr(calc)	ppm	Miss	Score	Expect	Rank	Unique	Peptide
	684	621.8438	1241.6729	1241.6728	0.11	0	54	0.00029	1	U	K.AGNLGGGVVTIER.S
	908	465.5804	1393.7195	1393.7201	-0.44	1	(36)	0.024	1	U	R.VVANSKESYELR.Y
	909	697.8671	1393.7197	1393.7201	-0.29	1	53	0.00038	1	U	R.VVANSKESYELR.Y
	1460	966.3689	1930.7232	1930.7228	0.19	0	57	1.9e-006	1	U	R.YFQINQDEEEEEDED.-
